# Cross-species Comparison Reveals Therapeutic Vulnerabilities Halting Glioblastoma Progression

**DOI:** 10.1101/2023.09.15.557713

**Authors:** Leo Carl Foerster, Oguzhan Kaya, Valentin Wüst, Diana-Patricia Danciu, Vuslat Akcay, Milica Bekavac, Kevin Chris Ziegler, Nina Stinchcombe, Anna Tang, Jocelyn Tang, Jan Brunken, Noelia Gesteira Perez, Xiujian Ma, Ahmed Sadik, Christiane Opitz, Haikun Liu, Christian Rainer Wirtz, Anna Marciniak-Czochra, Simon Anders, Angela Goncalves, Ana Martin-Villalba

**Author notes:** These authors contributed equally: Leo Carl Foerster, Oguzhan Kaya.

## Abstract

The growth of a tumor is tightly linked to the distribution of its cells along a continuum of activation states. Here, we systematically decode the activation state architecture (ASA) in a glioblastoma (GBM) patient cohort through comparison to adult murine neural stem cells. Modelling of these data forecast how tumor cells organize to sustain growth and identifies rate of activation as the main predictor of growth. Accordingly, patients with a higher quiescence fraction exhibit improved outcomes. Further, DNA methylation arrays enable ASA-related patient stratification. Comparison of healthy and malignant gene expression dynamics reveals dysregulation of the Wnt-antagonist SFRP1 at the quiescence to activation transition. SFRP1 overexpression renders GBM quiescent and increases overall survival of tumor-bearing mice. Surprisingly, it does so through reprogramming the tumor’s stem-like methylome into an astrocyte-like one. Our findings offer a novel patient stratification with clinical impact, new biomarkers and therapeutic avenues to halt GBM progression.
