## Supplementary material for "Cross-species Comparison Reveals Therapeutic Vulnerabilities Halting Glioblastoma Progression": Table_S1_Metadata_for_publicly_available_datasets

### Sheet: GBMs_metadata
Sample	Batch	PMID	Cells	Activation	Differentiation	Quiescence	astroQ	Cell cycle	GSVA_Q	GSVA_A	GSVA_D	GSVA_CC	GSVA_PC1	GSVA_PC2	Age	Gender	Location	diagnosis	Grade	Recurrent	IDHmut	MGMTmeth
8036	jacob	31883794	1396	410	485	76	41	384	-0.509772	-0.163897	0.637204	0.574481	0.693009	0.593272	48	M	Right temporal	Glioblastoma	IV	No	Negative	Negative
8165	jacob	31883794	3737	1905	46	1045	269	472	0.21946	-0.334802	-0.495808	-0.130582	-0.286561	-0.47996	60	M	Left frontal	Glioblastoma	IV	No	Negative	Negative
8167	jacob	31883794	7539	3653	19	2137	604	1126	0.283339	0.257852	-0.382563	0.465681	0.352299	-0.297892	59	F	Left frontal	Glioblastoma	IV	No	Negative	Negative
BT333	couturier	35416251	575	303	99	41	1	131	-0.615472	0.15152	0.445026	0.647098	0.900624	0.401853		nan	Right temporal, corpus callosum	nan	nan	nan	Negative	Negative
BT338	couturier	35416251	2006	1184	77	354	140	251	0.201986	0.18972	-0.483016	-0.122072	-0.110991	-0.456746		nan	Right frontotemporal	nan	nan	nan	Negative	Positive
BT346	couturier	35416251	1849	827	97	733	47	145	0.231443	0.34179	-0.378087	-0.54279	-0.42425	-0.378768		nan	Right fronto-insular	nan	nan	nan	Negative	Positive
BT368	couturier	35416251	2242	902	886	106	16	332	-0.603281	0.242499	0.623632	0.426546	0.741021	0.564438		nan	Left temporal	nan	nan	nan	Negative	Positive
BT389	couturier	35416251	1006	338	305	100	9	254	-0.553205	-0.0171253	0.615817	0.722697	0.880483	0.581189		nan	Left temporo-insular	nan	nan	nan	Negative	Positive
BT390	couturier	35416251	1259	582	12	480	91	94	0.255961	-0.116551	-0.598492	0.205471	0.0384356	-0.544242		nan	Right temporo-occipital	nan	nan	nan	Negative	Positive
BT397	couturier	35416251	549	259	108	38	2	142	-0.628752	0.133295	0.342969	0.725584	0.966189	0.305082		nan	Left frontal	nan	nan	nan	Negative	Negative
BT400	couturier	35416251	4134	2068	125	964	182	795	-0.394234	0.044295	0.368277	0.671915	0.781502	0.357176		nan	Left temporal	nan	nan	nan	Negative	Negative
BT402	couturier	35416251	1072	454	14	421	20	163	-0.218863	0.234704	-0.485953	0.646749	0.73693	-0.457788		nan	Right fronto-parietal	nan	nan	nan	Negative	Positive
BT409	couturier	35416251	900	530	47	90	17	216	-0.297085	0.419672	-0.370021	0.784036	0.943488	-0.339363		nan	Right temporo-parieto-occipital	nan	nan	nan	Negative	Positive
G620	richards_sc	35122077	546	311	29	44	6	156	0.0992315	0.675678	0.0748766	0.762584	0.811015	0.160393	55	M	nan	Glioblastoma	IV	No	R100Q	nan
G910	richards_sc	35122077	935	424	182	198	62	69	0.62649	0.246896	0.652485	-0.510037	-0.620671	0.694439		nan	nan	Glioblastoma	IV	No	nan	nan
G945	richards_sc	35122077	2051	724	45	701	338	243	0.638706	0.0183807	-0.268744	0.0674864	-0.219676	-0.172091		nan	nan	Glioblastoma	IV	No	nan	nan
G983	richards_sc	35122077	881	389	12	263	73	144	0.650087	0.475319	-0.409984	0.621822	0.369542	-0.25505		nan	nan	Glioblastoma	IV	Yes	nan	nan
G1003	richards_sc	35122077	7018	4382	8	2064	405	159	0.536419	0.343589	-0.247518	-0.399626	-0.454148	-0.195057		nan	nan	Glioblastoma	IV	No	nan	nan
GBM27	wang r.	32004492	4442	3081	426	333	40	562	-0.513214	0.381444	0.536444	0.525442	0.821305	0.502429		nan	nan	nan	nan	nan	nan	nan
GBM28	wang r.	32004492	4215	2145	53	1532	241	244	0.0953521	0.220786	0.0124068	-0.164756	-0.0865352	0.0140135		nan	nan	nan	nan	nan	nan	nan
GBM29	wang r.	32004492	3431	1899	7	1017	201	307	0.163916	0.096042	-0.458852	0.075238	0.0405888	-0.424942		nan	nan	nan	nan	nan	nan	nan
MGH102	neftel	31327527	1254	459	647	44	7	97	-0.614338	-0.241377	0.57197	-0.427896	-0.102145	0.432781	65	M	Left temporal	Glioblastoma	IV	No	Negative	Negative
MGH105	neftel	31327527	1691	1112	1	476	75	27	0.221635	-0.28864	-0.637431	-0.59436	-0.653507	-0.654968	67	F	Right temporal	Glioblastoma	IV	No	Negative	Negative
MGH115	neftel	31327527	717	447	1	162	69	38	0.183485	-0.133242	-0.65009	-0.513196	-0.520983	-0.662794	69	F	Right frontal	Glioblastoma	IV	No	Negative	Negative
MGH124	neftel	31327527	1117	614	351	75	13	64	-0.467368	-0.228057	0.328086	-0.620063	-0.326004	0.198324	68	F	Right frontal	Glioblastoma	IV	No	Negative	Negative
MGH125	neftel	31327527	781	481	96	82	75	47	0.0688658	-0.0789238	0.275861	-0.576401	-0.503773	0.230378	76	M	Right frontotemporal	Glioblastoma	IV	No	Negative	Negative
MGH143	neftel	31327527	1809	1182	12	275	6	334	-0.205062	-0.113171	-0.344621	0.641589	0.619338	-0.325067	62	M	Left frontal	Glioblastoma	IV	No	Negative	Negative
PJ016	yuan	30041684	2946	1494	167	630	117	538	-0.172178	-0.192881	0.0944704	0.0714374	0.109992	0.0656609		nan	Right frontal	Glioblastoma	IV	No	R132H	nan
PJ017	yuan	30041684	438	141	10	238	44	5	0.556425	-0.481045	-0.51298	-0.630153	-0.903909	-0.491804		nan	Left temporal	Glioblastoma	IV	No	Negative	nan
PJ018	yuan	30041684	1354	560	147	272	50	325	-0.387504	-0.240965	0.220886	0.301547	0.387786	0.176681		nan	Left temporal	Glioblastoma	IV	No	Negative	nan
PJ025	yuan	30041684	4389	1351	1	2207	466	364	0.429916	-0.0830513	-0.625356	-0.160226	-0.335349	-0.574067		nan	Right frontal	Glioblastoma	IV	No	Negative	nan
PJ030	yuan	30041684	1581	482	23	235	603	238	0.605069	-0.337464	-0.445672	0.103565	-0.28192	-0.356964		nan	Left temporal	Anaplastic Astrocytoma	II	No	Negative	nan
PJ032	yuan	30041684	431	206	1	167	56	1	0.432688	-0.469809	-0.455821	-0.624763	-0.836406	-0.452405		nan	Left temporal	Glioblastoma	IV	Yes	Negative	nan
PJ035	yuan	30041684	1436	661	29	424	52	270	0.238829	-0.166324	-0.393831	0.307316	0.114413	-0.337946		nan	Left temporal	Glioblastoma	IV	Yes	Negative	nan
PJ048	yuan	30041684	1948	531	821	136	33	427	-0.572967	-0.363899	0.689159	0.499692	0.600973	0.624832		nan	Right parietal	Glioblastoma	IV	No	Negative	nan
PJ052	chen	34011400	963	511	29	267	51	105	-0.344859	-0.165333	-0.248237	-0.0873912	0.0727074	-0.308934		nan	nan	Glioblastoma	IV	No	R132H	nan
PJ053	chen	34011400	1831	929	298	330	127	147	-0.408425	-0.53047	0.378148	-0.511593	-0.358037	0.257547		nan	nan	Glioblastoma	IV	No	Negative	nan
PW016-703	chen	34011400	759	330	150	69	28	182	-0.299726	-0.164035	0.283602	0.430848	0.474703	0.263133		nan	Left frontal	Glioblastoma	IV	No	Negative	nan
PW017-703	chen	34011400	593	150	13	183	116	131	0.346754	-0.31579	-0.40511	0.327377	0.033074	-0.335609		nan	Right tempoparietal	Glioblastoma	IV	No	Negative	nan
PW032-706	chen	34011400	4478	1488	1	1676	453	860	0.15973	0.176776	-0.608202	0.490267	0.408198	-0.538062		nan	Right temporal	Glioblastoma	IV	Yes	Negative	nan
PW032-710	chen	34011400	480	165	1	192	39	83	0.352205	-0.352098	-0.562202	0.292548	-0.00872019	-0.493386		nan	Left frontal	Glioblastoma	IV	No	Negative	nan
SF11136	wang_sc	31554641	697	462	29	95	111	0	0.145624	-0.391558	0.182682	-0.836673	-0.849568	0.121423		nan	nan	Astrocytoma	nan	nan	R132C	nan
SF11159	bhaduri	31901251	1886	932	2	714	211	27	0.692095	-0.147035	-0.374397	-0.780651	-0.991408	-0.339758	60	M	Left frontoparietal	Glioblastoma	IV	No	Negative	Positive
SF11215	bhaduri	31901251	2585	579	697	0	0	1309	-0.593501	-0.0895526	0.393673	0.708509	0.866921	0.353497	46	M	Left temporal	Glioblastoma	IV	No	Negative	Negative
SF11232	bhaduri	31901251	722	440	172	36	0	74	0.0475417	0.117396	0.512574	-0.507315	-0.377591	0.47092	61	M	Left temporal	Glioblastoma	IV	No	Negative	Positive
SF11285	bhaduri	31901251	9929	8017	368	644	39	861	-0.605219	0.424416	-0.0328157	0.423327	0.796965	-0.0792366	54	M	Left frontal	Anaplastic Astrocytoma	III	Yes	Negative	Negative
SF11612	wang l.	31554641	1577	1113	88	298	75	3	-0.464803	0.0303865	0.464285	-0.539391	-0.182578	0.34553		nan	nan	Oligodendroglioma	nan	nan	R132H	nan
SF11644	wang l.	31554641	3213	2011	292	555	108	247	-0.134772	0.403717	0.459435	0.114695	0.308417	0.448515	57	M	nan	Glioblastoma	nan	nan	Negative	nan
SF11681	wang l.	31554641	459	238	78	50	4	89	-0.173074	-0.137272	0.474866	0.431207	0.421318	0.470524	51	M	nan	Glioblastoma	nan	nan	Negative	nan
SF11956	wang l.	31554641	3428	806	132	1513	923	54	0.672597	-0.0582686	0.487621	-0.559417	-0.77614	0.527283	63	M	nan	Glioblastoma	nan	nan	Negative	nan
SF12017	wang l.	31554641	1804	1031	9	444	305	15	0.373681	0.160682	0.324052	-0.770018	-0.736973	0.311775	44	M	nan	Astrocytoma	nan	nan	R132S	nan

### Sheet: TCGA+Wu_metadata
Patient	Age	Gender	TCGA_subtype	Vital_status	OS	PFI	GSVA_Q	GSVA_A	GSVA_D	GSVA_CC	GSVA_PC1	GSVA_PC2
TCGA-06-0650	39	female	Mesenchymal	1	717	351	-0.198583	0.0126687	-0.24162	-0.413356	-0.21108	-0.303121
TCGA-06-5408	54	female	Classical	1	357	158	-0.244007	0.406372	0.170049	0.0969475	0.348412	0.146154
TCGA-06-5411	51	male	Neural	1	254	214	-0.666131	-0.227253	0.199134	0.397403	0.605405	0.123355
TCGA-06-5412	78	female	Mesenchymal	1	138	88	0.159677	-0.139084	-0.217349	-0.671679	-0.642641	-0.252074
TCGA-06-5413	67	male	Neural	0	268	195	0.325299	-0.0151328	0.403836	0.257633	0.0754719	0.460781
TCGA-06-5414	61	male	Classical	0	273	167	-0.51259	0.225866	-0.585844	0.548263	0.795791	-0.606264
TCGA-06-5418	75	female	Mesenchymal	1	83	83	-0.339887	0.155454	-0.555565	-0.00161673	0.239608	-0.596953
TCGA-06-5856	58	male	Classical	1	114	114	-0.265213	0.343724	-0.186926	0.62885	0.776998	-0.168315
TCGA-06-5859	63	male	Neural	0	139	139	-0.410672	0.253773	-0.166166	0.528872	0.737786	-0.178659
TCGA-06-6388	64	female		1	159	85	0.142293	-0.279007	0.486367	-0.46658	-0.510963	0.452444
TCGA-06-6390	58	male	Classical	1	164	164	-0.443816	0.0195026	-0.51312	0.134803	0.360117	-0.562346
TCGA-06-6391	44	female	Proneural	1	45	45	-0.195471	-0.0421433	0.617695	-0.369207	-0.195847	0.547059
TCGA-06-6693	64	female		1	3667	3667	0.470073	0.268219	0.449094	-0.0951328	-0.197525	0.504863
TCGA-06-6694	76	female		1	224	224	-0.45381	0.0575907	0.609265	0.444031	0.626666	0.56862
TCGA-06-6695	64	male		0	253	133	-0.381574	0.167872	-0.203495	0.438674	0.623612	-0.220498
TCGA-06-6697	65	male		0	391	306	0.415417	-0.495799	-0.230835	-0.686602	-0.887436	-0.238482
TCGA-06-6698	53	female		0	145	145	0.219453	-0.101387	-0.1445	-0.318688	-0.370703	-0.142839
TCGA-06-6699	58	female		0	47	47	-0.172945	0.346696	-0.416578	0.630776	0.735603	-0.38142
TCGA-06-6700	76	male		0	145	145	-0.714978	0.163425	-0.556265	0.725656	1.02001	-0.59342
TCGA-14-0740	70	male		1	364	364	-0.691446	0.344323	-0.475742	0.769886	1.0999	-0.502855
TCGA-14-0781	49	male	Mesenchymal	1	29	29	0.491116	-0.423483	-0.451079	-0.782166	-0.979647	-0.450754
TCGA-14-0862	60	male		1	88	88	-0.594336	0.136602	-0.604804	0.661593	0.901085	-0.629775
TCGA-14-1395	52	male		1	42	42	0.126919	0.12013	0.237162	0.51754	0.426442	0.291849
TCGA-14-1450	57	female		0	1788	826	-0.0509692	-0.140955	-0.58214	-0.259449	-0.202034	-0.609343
TCGA-19-5947	47	female	Mesenchymal	1	202	43	0.0760678	0.0153623	-0.355451	-0.146257	-0.123596	-0.354955
TCGA-19-5951	76	female	Classical	1	244	244	-0.599726	0.35613	-0.480824	0.543645	0.873583	-0.512408
TCGA-19-5953	58	male		1	144	119	0.635065	-0.391321	0.238111	-0.753836	-1.01839	0.252551
TCGA-19-5954	72	female	Classical	0	368	368	0.271218	0.213435	0.161004	0.0616816	0.0114562	0.203447
TCGA-19-5955	83	male	Mesenchymal	1	54	54	0.278822	-0.404838	0.191722	-0.590877	-0.716431	0.168512
TCGA-19-5958	56	male	Classical	0	428	356	0.575687	-0.0496514	0.336414	-0.629683	-0.783805	0.358949
TCGA-19-5959	77	female	Classical	0	511	119	0.639457	-0.141174	0.43867	-0.29324	-0.566928	0.493389
TCGA-26-5134	74	male	Proneural	0	167	167	-0.0907211	0.426362	0.455799	0.683161	0.760363	0.496776
TCGA-26-5136	78	female	Mesenchymal	0	577	577	0.336948	-0.100994	-0.0735328	0.177739	-0.0203966	-0.0167416
TCGA-26-5139	65	female	Mesenchymal	0	48	48	0.528961	0.0684484	0.310538	-0.65965	-0.749645	0.327178
TCGA-26-6173	57	male		0	241	241	-0.27551	0.240548	-0.285178	-0.396876	-0.0906338	-0.350367
TCGA-26-6174	65	female		0	71	71	0.283369	-0.535172	0.604861	-0.631274	-0.792887	0.570353
TCGA-28-5204	72	male	Neural	1	454	454	-0.40269	0.344364	-0.488057	0.62477	0.841284	-0.485259
TCGA-28-5207	71	male	Mesenchymal	1	343	343	-0.466627	0.0829171	-0.17344	0.210836	0.4518	-0.223056
TCGA-28-5208	52	male	Mesenchymal	0	544	148	0.0236711	0.296535	-0.038534	0.0354932	0.135688	-0.0288129
TCGA-28-5209	66	female	Mesenchymal	0	442	442	-0.21303	0.476084	-0.329007	0.604868	0.772967	-0.299763
TCGA-28-5211	42	male		0	358	225	0.45311	0.179246	-0.227656	-0.550084	-0.587538	-0.203171
TCGA-28-5214	53	male	Mesenchymal	0	713	247	-0.607158	0.318154	-0.560397	0.643224	0.947519	-0.584964
TCGA-28-5215	62	female	Mesenchymal	1	335	164	0.197846	0.351639	0.428593	0.37073	0.341804	0.484638
TCGA-28-5216	52	male	Mesenchymal	0	415	415	-0.242291	0.307601	-0.302354	0.513085	0.660288	-0.288911
TCGA-28-5218	63	male	Mesenchymal	1	157	157	-0.686223	0.167814	-0.564579	0.497549	0.820353	-0.615476
TCGA-28-5220	67	male	Classical	0	388	262	0.108323	-0.210599	-0.449332	0.0855234	-0.0177655	-0.429936
TCGA-28-6450	60	male	Classical	1	165	165	-0.485524	0.126598	-0.588531	0.542856	0.747961	-0.607827
TCGA-32-1979	69	female	Classical	1	593	265	0.499296	-0.0367137	0.379132	-0.38212	-0.539973	0.410086
TCGA-32-1980	72	male	Neural	1	36	36	0.292176	-0.535622	0.395121	-0.76063	-0.902727	0.354489
TCGA-32-5222	66	male	Proneural	0	585	118	0.1822	0.257017	-0.224229	-0.107004	-0.0693373	-0.201546
TCGA-41-5651	59	female	Proneural	0	460	210	-0.252709	0.318874	0.676745	0.579393	0.72004	0.680798
TCGA-74-6575	73	female		0	636	93	0.358609	-0.170277	0.42078	-0.53547	-0.63866	0.415765
TCGA-74-6577	51	male		0	132	132	0.212927	0.0912093	0.520593	0.525414	0.381577	0.583615
TCGA-74-6578	58	male		0	436	222	0.340457	0.180501	-0.391185	0.54086	0.362755	-0.294117
TCGA-74-6584	55	female		0	228	91	0.0791699	-0.387938	0.574272	-0.199514	-0.294908	0.548702
TCGA-76-4925	76	male	Proneural	1	146	88	0.177588	0.243398	-0.184585	0.702654	0.592781	-0.0993033
TCGA-76-4927	58	male	Neural	1	535	416	-0.577629	0.134494	-0.54737	0.698644	0.922573	-0.567858
TCGA-76-4931	70	female	Classical	1	279	112	-0.413141	0.217283	-0.29225	0.677503	0.850162	-0.29246
TCGA-76-4934	66	female	Proneural	1	77	77	0.106111	0.181032	0.391926	0.357346	0.323199	0.430274
TCGA-76-6191	57	male	Proneural	1	508	323	-0.221252	0.364399	0.62523	0.575742	0.715901	0.635271
TCGA-76-6193	78	male	Mesenchymal	1	82	64	-0.515787	0.0980945	-0.456937	0.00399779	0.311438	-0.525709
TCGA-76-6280	57	male		1	346	108	0.138751	0.16031	-0.280743	-0.116674	-0.0856124	-0.266545
TCGA-76-6282	63	male	Mesenchymal	1	519	458	0.0499661	-0.202008	-0.21487	-0.564472	-0.520871	-0.258295
TCGA-76-6285	64	female	Proneural	1	254	254	-0.566768	0.210317	-0.347448	0.528021	0.799875	-0.380843
TCGA-76-6286	60	male		1	638	180	-0.282685	0.352003	0.525183	0.670655	0.819998	0.535046
TCGA-76-6656	66	male		1	147	147	0.427761	0.413298	0.490303	0.504988	0.359395	0.590427
TCGA-76-6657	74	male		1	153	135	0.473313	-0.16532	0.170234	-0.373613	-0.559039	0.197969
TCGA-76-6661	54	male		0	727	727	0.558185	-0.00428899	-0.0578266	-0.615415	-0.748528	-0.0301834
TCGA-76-6662	58	male		0	1048	205	0.320296	0.262012	0.0377456	-0.423765	-0.395266	0.0515907
TCGA-76-6664	49	female		0	1101	1101	-0.404341	0.346338	-0.0584501	0.510483	0.747564	-0.0707801
TCGA-81-5910	64	male	Classical	1	49	49	-0.175668	0.269558	-0.295979	0.132843	0.304517	-0.304124
TCGA-81-5911	33	male		0	539	277	0.518062	0.128273	-0.114502	-0.633082	-0.702957	-0.0900725
TCGA-87-5896	50	female	Classical	0	800	800	0.352703	0.0903494	0.36951	0.160724	0.0150474	0.425661
TCGA-02-0001	44	female	Classical	1	358	137	0.342138	-0.267096	0.325415	-0.451245	-0.590868	0.323734
TCGA-02-0003	50	male	Proneural	1	144	40	-0.0211674	0.214361	0.679087	0.463454	0.481048	0.704517
TCGA-02-0004	59	male	Mesenchymal	1	345	314	-0.461691	-0.0750713	-0.606148	-0.0607985	0.179721	-0.674381
TCGA-02-0006	56	female	Mesenchymal	1	558	302	0.32684	0.0152016	0.30753	-0.439355	-0.487451	0.311534
TCGA-02-0009	61	female	Classical	1	322	264	0.431618	0.0830157	0.0384938	-0.149923	-0.279124	0.0856752
TCGA-02-0015	50	male	Classical	1	627	456	-0.418438	0.432357	0.279666	0.700811	0.9357	0.277798
TCGA-02-0016	50	male	Classical	0	2648	1699	-0.304801	-0.110602	-0.4276	0.0544547	0.186981	-0.46759
TCGA-02-0021	43	female	Classical	1	2362	255	0.134508	0.207048	-0.0316056	0.243248	0.225167	0.00818313
TCGA-02-0023	38	female	Classical	1	612	435	0.373309	-0.23179	0.141211	-0.655109	-0.761804	0.131196
TCGA-02-0025	47	male	Mesenchymal	1	1300	656	-0.426321	0.0782946	-0.49458	0.289551	0.496494	-0.527914
TCGA-02-0027	33	female	Classical	1	370	257	0.107309	-0.0629351	0.598106	-0.429871	-0.398306	0.565679
TCGA-02-0033	54	male	Mesenchymal	1	86	32	-0.194801	0.0821922	-0.522232	0.377219	0.457737	-0.51509
TCGA-02-0034	60	male	Mesenchymal	1	430	386	-0.126444	0.23804	0.126483	0.0938515	0.237758	0.115743
TCGA-02-0037	74	female	Classical	1	110	37	0.00812859	-0.0347656	-0.355206	-0.127694	-0.090825	-0.364132
TCGA-02-0038	48	female	Classical	1	326	239	0.405978	-0.285774	-0.385848	-0.106986	-0.342773	-0.341842
TCGA-02-0039	54	male	Mesenchymal	1	320	102	0.351277	-0.0757673	-0.157015	-0.803265	-0.824087	-0.174129
TCGA-02-0046	61	male	Proneural	1	209	195	0.184385	0.379886	0.63671	0.496371	0.45934	0.698599
TCGA-02-0047	78	male	Proneural	1	448	57	0.43063	-0.374147	0.372048	-0.141302	-0.412247	0.404376
TCGA-02-0052	49	male	Neural	1	383	204	-0.392312	0.395029	0.398247	0.602529	0.830667	0.389818
TCGA-02-0054	44	female	Mesenchymal	1	199	72	0.185083	-0.284118	-0.0783074	0.0465214	-0.110511	-0.0578646
TCGA-02-0060	66	female	Proneural	1	183	183	-0.437829	-0.132104	0.383232	-0.45798	-0.178202	0.27204
TCGA-02-0064	50	male	Mesenchymal	1	600	496	0.430891	-0.297286	-0.231398	-0.752451	-0.888311	-0.237343
TCGA-02-0068	57	male	Classical	1	804	175	0.353593	-0.127041	-0.319711	-0.204895	-0.349495	-0.288089
TCGA-02-0069	31	female	Proneural	0	873	873	-0.505751	0.312852	0.233991	0.608841	0.866127	0.210168
TCGA-02-0070	70	male	Classical	0	762	762	0.156732	0.105704	-0.203682	0.0981487	0.0649934	-0.172252
TCGA-02-0071	53	male	Classical	1	167	8	0.0806875	0.170552	-0.184532	0.161823	0.17374	-0.157645
TCGA-02-0074	68	female	Proneural	1	310	154	-0.0636029	0.426777	0.47687	0.546523	0.635224	0.51062
TCGA-02-0075	63	male	Mesenchymal	1	634	336	-0.235696	0.115033	-0.505328	0.0498874	0.218973	-0.529404
TCGA-02-0079	57	male	Mesenchymal	1	829	798	0.270186	-0.0145664	0.054774	-0.658249	-0.647903	0.0361116
TCGA-02-0085	63	female	Mesenchymal	1	1561	976	0.131667	-0.109335	0.316703	0.0760774	-0.00832026	0.330582
TCGA-02-0086	45	female	Mesenchymal	1	268	97	0.237586	0.215931	-0.284315	0.0438059	0.015237	-0.241928
TCGA-02-0099	46	male	Mesenchymal	1	106	106	0.228836	0.0556737	0.063024	-0.0677832	-0.122117	0.0867695
TCGA-02-2485	53	male	Classical	0	470	186	0.340761	0.452974	0.594808	-0.0338872	-0.0287995	0.639338
TCGA-02-2486	64	male	Mesenchymal	0	618	618	0.261973	-0.329056	-0.418746	-0.833385	-0.882127	-0.453407
TCGA-06-0122	84	female	Mesenchymal	1	187	187	0.407735	0.0500267	0.22048	-0.612328	-0.657547	0.224354
TCGA-06-0124	67	male	Mesenchymal	1	620	620	0.404371	0.156308	-0.0883634	-0.55427	-0.574853	-0.073622
TCGA-06-0126	86	male	Classical	1	211	211	0.409058	0.15659	0.416293	0.0139272	-0.112543	0.469793
TCGA-06-0127	67	male	Classical	1	121	91	-0.0330842	-0.404636	-0.199786	-0.410204	-0.416091	-0.247857
TCGA-06-0130	54	male	Mesenchymal	1	394	244	-0.447565	0.259112	-0.474471	0.356714	0.617016	-0.501514
TCGA-06-0132	49	male	Neural	1	771	482	0.164658	-0.605023	0.347598	-0.82136	-0.911925	0.282956
TCGA-06-0133	64	male	Neural	1	435	78	0.180594	-0.393592	-0.310975	-0.219207	-0.35901	-0.311621
TCGA-06-0137	63	female	Classical	1	812	487	0.510193	-0.260711	0.49363	-0.730939	-0.900153	0.491641
TCGA-06-0138	43	male	Neural	1	737	394	0.31413	0.104351	0.16147	-0.243225	-0.292727	0.183304
TCGA-06-0139	40	male	Mesenchymal	1	362	152	-0.400888	-0.334031	-0.571599	-0.538928	-0.321088	-0.67562
TCGA-06-0140	86	male		1	6	6	0.516752	0.00141801	-0.207421	-0.575964	-0.693912	-0.180384
TCGA-06-0141	62	male	Mesenchymal	1	313	145	0.584831	-0.42432	0.121661	-0.652442	-0.920629	0.137773
TCGA-06-0142	81	male		1	67	67	0.356299	-0.608989	0.437419	-0.815396	-1.0012	0.399291
TCGA-06-0143	58	male	Mesenchymal	1	357	265	0.515538	0.139445	0.457451	-0.501088	-0.591872	0.484399
TCGA-06-0145	53	female	Classical	1	71	71	0.474229	-0.236135	0.0342469	-0.635775	-0.795728	0.0415378
TCGA-06-0147	51	female	Mesenchymal	1	541	92	0.00411184	-0.0423118	-0.379044	-0.545659	-0.433974	-0.421496
TCGA-06-0148	76	male	Classical	1	307	189	0.490178	0.313101	0.258806	-0.376988	-0.424144	0.298794
TCGA-06-0150	45	male		1	592	592	-0.421496	-0.0567394	-0.265348	0.450115	0.583906	-0.291615
TCGA-06-0154	54	male	Mesenchymal	1	424	208	-0.486458	0.141269	-0.464199	0.0654968	0.360913	-0.52279
TCGA-06-0155	61	male	Mesenchymal	1	318	256	-0.363619	0.149448	-0.0220475	-0.119666	0.150711	-0.0836282
TCGA-06-0157	63	female	Classical	1	97	97	0.28961	0.000622463	0.368473	-0.164685	-0.24878	0.387733
TCGA-06-0158	73	male	Classical	1	329	90	0.383814	-0.0261966	0.309277	-0.515989	-0.590512	0.314344
TCGA-06-0159	74	male		1	287	287	-0.187682	-0.365877	-0.407704	-0.112464	-0.0845974	-0.450504
TCGA-06-0160	56	female		1	359	359	-0.252179	-0.657845	0.524636	-0.741856	-0.661843	0.403088
TCGA-06-0165	52	male		1	324	324	-0.427582	-0.542942	0.247907	-0.568274	-0.398664	0.121571
TCGA-06-0166	51	male	Proneural	1	178	66	-0.131025	0.328567	0.416542	0.36899	0.492393	0.425105
TCGA-06-0167	44	male		1	347	347	-0.160398	-0.667136	0.586038	-0.795484	-0.753248	0.472288
TCGA-06-0168	59	female	Mesenchymal	1	598	461	0.507495	0.0091364	0.296751	-0.285821	-0.450678	0.338716
TCGA-06-0169	68	male	Mesenchymal	1	100	92	0.190144	-0.360025	-0.554067	-0.436578	-0.530914	-0.566438
TCGA-06-0174	54	male	Proneural	1	98	47	-0.326078	0.286349	0.692613	0.622375	0.780792	0.688606
TCGA-06-0176	34	male	Mesenchymal	0	2768	41	-0.43572	0.144539	-0.46814	0.621485	0.793474	-0.475322
TCGA-06-0184	63	male	Mesenchymal	0	2126	1276	0.483232	-0.266852	-0.222658	-0.730048	-0.885977	-0.218754
TCGA-06-0185	54	male	Neural	0	2246	711	-0.273893	-0.048226	-0.442608	-0.294963	-0.0954997	-0.504174
TCGA-06-0187	69	male	Classical	1	828	531	0.505867	0.235398	-0.367975	-0.304307	-0.393839	-0.313239
TCGA-06-0188	71	male	Neural	0	1356	310	0.460013	-0.309758	0.473384	0.350828	-0.00341441	0.549019
TCGA-06-0189	55	male	Mesenchymal	1	469	469	-0.0473453	-0.15947	-0.519479	-0.350783	-0.284563	-0.554695
TCGA-06-0192	58	male	Mesenchymal	0	1185	648	-0.0600887	-0.0666411	-0.195201	-0.504322	-0.377036	-0.246643
TCGA-06-0195	63	male	Neural	1	225	147	-0.472987	-0.0143381	0.390412	0.487953	0.6507	0.351804
TCGA-06-0197	65	female	Mesenchymal	1	169	47	0.0138312	-0.385283	-0.533884	-0.612521	-0.597765	-0.586241
TCGA-06-0201	51	female	Mesenchymal	1	12	12	-0.649303	-0.249905	-0.466702	0.436895	0.624869	-0.528361
TCGA-06-0206	40	male	Mesenchymal	1	233	106	-0.452133	-0.0635157	-0.574838	0.138185	0.341758	-0.626103
TCGA-06-0208	52	female	Neural	1	256	149	0.505367	-0.292817	0.44249	-0.0361826	-0.337543	0.494775
TCGA-06-0209	76	male		1	232	232	-0.0739575	-0.188675	-0.503846	-0.58525	-0.473	-0.562336
TCGA-06-0213	55	female	Neural	1	16	16	0.183664	0.021744	-0.417338	0.411113	0.283741	-0.356336
TCGA-06-0214	66	male	Neural	1	457	48	0.355695	0.148646	0.0882347	-0.132044	-0.207861	0.126862
TCGA-06-0216	61	female	Proneural	1	735	175	-0.333048	-0.0937465	-0.376732	0.507411	0.577191	-0.385181
TCGA-06-0219	67	male	Neural	1	22	22	-0.446454	0.0406247	-0.389402	0.61425	0.760745	-0.402229
TCGA-06-0237	75	female	Neural	1	415	415	0.393599	-0.443258	0.0524515	-0.364857	-0.597813	0.0645308
TCGA-06-0238	46	male	Proneural	1	405	311	-0.627514	0.126207	0.305621	0.620306	0.877183	0.259918
TCGA-06-0240	57	male		1	621	621	-0.0485719	-0.596542	0.452937	-0.719495	-0.723004	0.364669
TCGA-06-0241	65	female	Proneural	0	1481	196	-0.512427	0.191191	0.449785	0.607555	0.830459	0.419069
TCGA-06-0644	71	male	Mesenchymal	0	384	85	-0.474114	0.0660611	-0.555754	0.55918	0.737244	-0.57401
TCGA-06-0645	55	female	Mesenchymal	1	175	175	-0.442734	0.145274	-0.315631	-0.430693	-0.0665118	-0.409217
TCGA-06-0646	60	male	Proneural	1	175	90	-0.0749838	0.151084	0.428903	0.351791	0.396946	0.439736
TCGA-06-0648	77	male	Proneural	1	298	202	-0.626238	-0.15776	0.609228	0.560292	0.739649	0.54807
TCGA-06-0649	73	female	Neural	1	64	64	0.299614	-0.539061	0.0288284	-0.601315	-0.775518	0.00681566
TCGA-06-0686	53	male	Proneural	0	432	160	-0.667116	0.127819	0.343083	0.78454	1.03143	0.304256
TCGA-06-0743	69	male	Classical	0	803	176	0.0999956	-0.306575	-0.45153	0.0407297	-0.079786	-0.439112
TCGA-06-0745	59	male	Proneural	1	239	92	-0.6398	0.30631	-0.358981	0.720301	1.02227	-0.385146
TCGA-06-0747	53	male	Classical	1	82	82	-0.383436	0.291064	-0.40954	0.473303	0.691196	-0.418326
TCGA-06-0749	50	male	Neural	1	82	82	-0.27738	-0.277812	-0.23083	-0.163375	-0.0566567	-0.290811
TCGA-06-0750	43	male	Mesenchymal	1	28	28	0.251975	-0.374718	-0.0709146	-0.691604	-0.776041	-0.101623
TCGA-06-0875	61	female	Proneural	0	1322	279	-0.564061	0.112602	0.510416	0.273412	0.557131	0.443171
TCGA-06-0876	72	female	Classical	0	1405	424	0.210664	0.22047	-0.0196956	0.340096	0.271849	0.0387929
TCGA-06-0877	78	male	Classical	0	204	204	0.232348	-0.003301	-0.353428	-0.675844	-0.639298	-0.373025
TCGA-06-0878	74	male	Mesenchymal	0	218	66	0.266972	-0.0374317	-0.228788	-0.246865	-0.314963	-0.211984
TCGA-06-0879	52	male	Classical	0	1229	699	0.226005	0.234806	-0.548231	0.505297	0.40601	-0.466885
TCGA-06-0881	50	male	Mesenchymal	0	504	141	-0.46705	-0.206917	-0.563743	-0.514053	-0.229897	-0.67234
TCGA-06-0882	30	male	Neural	0	632	213	0.435266	-0.450901	0.0184438	-0.746552	-0.933296	0.00652953
TCGA-06-0939	79	female	Neural	0	814	329	0.149481	-0.26869	-0.304451	-0.440498	-0.487372	-0.324198
TCGA-06-1084	54	male	Mesenchymal	0	728	208	0.00220876	0.165639	-0.369372	-0.186713	-0.0751313	-0.378878
TCGA-06-1800	61	male	Mesenchymal	1	815	750	-0.0289728	-0.0187619	-0.00354022	0.550684	0.487364	0.0315205
TCGA-06-1801	56	female	Proneural	0	360	232	0.268965	-0.214366	0.501411	-0.28075	-0.400084	0.501619
TCGA-06-2558	75	female	Proneural	1	380	380	-0.584801	-0.0208114	0.11123	0.594265	0.790891	0.0687474
TCGA-06-2559	83	male	Proneural	1	150	150	0.174739	0.311098	0.610041	0.560312	0.495534	0.674354
TCGA-06-2561	53	female	Mesenchymal	0	537	78	0.604	-0.295596	0.365493	-0.714453	-0.942234	0.379136
TCGA-06-2562	81	male	Mesenchymal	0	382	151	0.303539	-0.105694	0.228077	-0.619026	-0.660236	0.212751
TCGA-06-2564	50	male	Classical	0	181	181	0.48566	-0.1966	0.381967	-0.526172	-0.700383	0.39574
TCGA-06-2565	59	male	Classical	0	506	178	0.12096	-0.0508442	0.131903	-0.5585	-0.505244	0.0979144
TCGA-08-0244	62	male	Classical	1	690	484	0.265609	-0.0630159	-0.0776755	-0.216686	-0.297843	-0.0613529
TCGA-08-0245	31	female	Proneural	1	1151	463	-0.478473	0.354697	0.390832	0.616438	0.871447	0.370347
TCGA-08-0246	57	female	Classical	1	127	103	-0.235018	-0.0147571	-0.551432	-0.347639	-0.146941	-0.609334
TCGA-08-0345	71	female	Proneural	1	53	53	0.351577	-0.233866	0.0895667	-0.466118	-0.596732	0.0920743
TCGA-08-0346	69	male	Mesenchymal	1	256	75	0.165763	0.0962693	-0.300482	-0.215339	-0.199103	-0.291486
TCGA-08-0347	50	male	Proneural	1	782	59	0.308908	-0.0214667	0.299117	0.493228	0.275059	0.373665
TCGA-08-0348	63	male	Proneural	1	370	198	-0.20933	-0.124298	0.532611	0.118043	0.185735	0.497805
TCGA-08-0349	46	male	Neural	1	298	93	0.328805	0.145783	0.179253	0.555949	0.368347	0.267212
TCGA-08-0350	32	male	G-CIMP	1	889	439	-0.421802	0.253301	-0.255	0.478186	0.701729	-0.27189
TCGA-08-0351	40	male	G-CIMP	1	1987	1542	0.34883	-0.367751	0.229753	-0.767093	-0.883632	0.202941
TCGA-08-0352	79	male	Mesenchymal	1	39	39	-0.188948	-0.0607846	-0.436133	-0.475582	-0.288594	-0.500259
TCGA-08-0353	58	male	Proneural	1	256	164	-0.287897	0.319181	0.168966	0.743066	0.87303	0.187924
TCGA-08-0354	52	female	Classical	1	546	253	0.00101141	0.124066	-0.277722	0.132349	0.17419	-0.264371
TCGA-08-0355	30	female	Classical	1	747	519	-0.162475	-0.268671	-0.474289	-0.261606	-0.189231	-0.522088
TCGA-08-0356	59	female	Classical	1	946	447	0.100357	0.10791	-0.26178	-0.535748	-0.426881	-0.287754
TCGA-08-0357	49	male	Classical	1	1143	155	0.308132	0.114605	0.262036	-0.115661	-0.182373	0.291981
TCGA-08-0358	50	male	Classical	1	678	264	-0.146932	0.374152	-0.251832	0.533002	0.650678	-0.222311
TCGA-08-0359	59	female	Proneural	1	103	103	0.312791	0.0756488	0.659332	-0.120001	-0.201349	0.68323
TCGA-08-0360	76	male	Mesenchymal	1	468	112	0.12405	-0.272294	-0.375499	-0.591726	-0.600002	-0.409965
TCGA-08-0373	69	male	Mesenchymal	1	134	134	-0.355546	0.117116	-0.404627	-0.0867702	0.165138	-0.457971
TCGA-08-0375	51	female	Classical	1	372	161	0.00640351	0.332401	-0.0244744	0.231704	0.3159	-0.00102342
TCGA-08-0380	74	female	Neural	1	454	151	-0.304314	-0.372906	-0.489612	-0.257542	-0.149094	-0.559601
TCGA-08-0385	71	male	Proneural	1	82	82	-0.287314	0.422713	0.437796	0.456244	0.668224	0.432889
TCGA-08-0386	74	male	Neural	1	548	427	-0.372874	0.0659504	-0.4048	0.546415	0.677303	-0.411681
TCGA-08-0389	59	male	Neural	1	467	467	-0.254231	0.284946	0.474105	0.565615	0.699758	0.478824
TCGA-08-0390	69	male	Mesenchymal	1	425	425	-0.437993	0.0422846	-0.440972	-0.353033	-0.0361502	-0.52845
TCGA-08-0392	60	male	Mesenchymal	1	22	22	-0.637575	0.0146266	-0.541766	0.5287	0.77553	-0.587188
TCGA-12-0615	78	female	Classical	1	467	160	-0.255204	-0.0483569	-0.46684	0.0680258	0.193265	-0.496661
TCGA-12-0616	36	female	Proneural	1	448	398	-0.663524	0.367702	-0.265701	0.771642	1.09431	-0.291013
TCGA-12-0618	49	male	Proneural	1	395	395	-0.220362	-0.0238235	0.667531	0.244599	0.325138	0.641703
TCGA-12-0619	60	male	Mesenchymal	1	1062	203	-0.275533	0.150605	-0.0544844	0.220241	0.387404	-0.0760949
TCGA-12-0620	57	male	Mesenchymal	1	318	318	0.0228488	-0.180991	-0.186775	-0.00236537	-0.0403263	-0.189443
TCGA-12-0656	48	female	Classical	1	2883	1467	0.378	-0.364181	-0.0922556	-0.768303	-0.896612	-0.1105
TCGA-12-0657	69	male	Classical	1	3	3	0.444968	-0.0949304	0.0394142	-0.868316	-0.929231	0.0273823
TCGA-12-0662	51	male		1	1161	600	-0.288499	0.317507	-0.333232	0.0835804	0.333427	-0.359745
TCGA-12-0670	60	male	Neural	1	790	379	0.39595	0.0256941	0.244387	-0.0989078	-0.23819	0.286336
TCGA-12-0688	74	male	Classical	1	811	228	0.139741	0.361951	-0.155099	0.67086	0.621111	-0.0753372
TCGA-12-0691	63	male		1	369	98	0.294283	-0.0817	0.00736534	0.478468	0.252559	0.0812285
TCGA-12-0692	75	female	Classical	1	111	35	0.16855	0.304975	0.181067	0.294872	0.280281	0.229208
TCGA-12-0707	55	male	Neural	1	864	864	0.403788	-0.254842	-0.187512	-0.563083	-0.707043	-0.181927
TCGA-12-0775	75	female	Mesenchymal	1	232	94	-0.18658	-0.00523843	-0.37338	-0.0934236	0.0405129	-0.406448
TCGA-12-0778	53	male	Mesenchymal	1	454	232	0.322256	-0.254138	-0.370229	-0.507651	-0.621349	-0.369375
TCGA-12-0819	49	female	Classical	1	754	428	0.311289	-0.247518	0.302064	-0.319939	-0.462185	0.30716
TCGA-12-0820	40	male	Classical	1	562	272	0.206499	-0.0471859	0.713167	0.30955	0.164731	0.75226
TCGA-12-0821	62	male	Neural	1	323	259	-0.289255	0.154658	-0.279931	0.639279	0.739739	-0.267128
TCGA-12-0822	46	male	Neural	1	715	91	0.0689921	-0.313668	-0.379394	-0.0805576	-0.166684	-0.382166
TCGA-12-0826	38	female	Neural	1	845	845	-0.131594	-0.33521	-0.171252	-0.465785	-0.392941	-0.23654
TCGA-12-0828	57	male	Neural	1	272	13	0.555135	-0.0689602	0.0184774	-0.05256	-0.305329	0.0876845
TCGA-12-0829	75	male	Mesenchymal	1	626	473	-0.0689503	-0.404884	-0.370545	-0.6927	-0.630015	-0.443776
TCGA-12-1088	53	female	Mesenchymal	1	3881	3881	0.0911108	-0.146315	0.402272	-0.0990053	-0.143898	0.394446
TCGA-12-1089	64	male	Neural	1	177	177	0.50085	-0.348914	0.50363	-0.594139	-0.810384	0.508916
TCGA-12-1092	58	male	Mesenchymal	1	661	637	0.162908	0.140295	0.394984	-0.229194	-0.197862	0.393985
TCGA-12-1093	66	female	Mesenchymal	1	486	322	0.456031	-0.459353	-0.182159	-0.666021	-0.879218	-0.18218
TCGA-12-1597	62	female	Proneural	1	675	180	-0.500802	-0.0315976	0.513625	0.544649	0.704996	0.473438
TCGA-12-1598	75	female	Neural	1	476	476	-0.00735617	0.248255	0.37401	0.526948	0.537778	0.411424
TCGA-12-1599	47	female	Neural	1	781	89	0.64157	-0.419178	0.426918	-0.600183	-0.9046	0.451209
TCGA-12-1600	86	male	Classical	1	448	404	0.176976	0.195738	-0.204006	0.0257855	0.0233402	-0.173279
TCGA-12-1602	58	male	Proneural	1	206	140	0.321945	0.0268555	0.504606	-0.0310615	-0.147225	0.537821
TCGA-12-3644	47	female	Neural	1	1818	1142	-0.546052	0.211468	-0.183861	0.554947	0.811775	-0.21438
TCGA-12-3646	59	female	Proneural	1	1339	1315	-0.215264	0.0826533	0.29921	0.53008	0.590547	0.304288
TCGA-12-3648	61	female	Classical	1	819	86	0.0587099	0.207485	-0.0344072	0.155649	0.190102	-0.0123313
TCGA-12-3649	76	male	Neural	1	463	351	-0.3995	-0.0378467	-0.570341	0.619634	0.71907	-0.575415
TCGA-12-3650	46	male	Proneural	1	333	239	-0.25326	0.316401	0.530557	0.688689	0.809675	0.545133
TCGA-12-3651	77	male	Neural	1	386	358	0.359182	-0.264424	0.322904	0.130036	-0.121452	0.369789
TCGA-12-3652	60	male	Classical	1	1062	203	0.36825	-0.116792	-0.331473	-0.28571	-0.419708	-0.303754
TCGA-12-3653	34	female	Classical	1	442	224	-0.0623483	0.00439599	-0.278376	0.105972	0.146647	-0.278986
TCGA-14-0787	69	male	Classical	1	68	68	0.295647	0.154347	0.109103	-0.403287	-0.399655	0.117523
TCGA-14-0789	54	male	Mesenchymal	1	342	105	0.261522	-0.0437405	-0.392183	-0.791273	-0.760318	-0.417182
TCGA-14-0812	65	male	Neural	1	99	99	0.390478	-0.392313	0.0724738	-0.490935	-0.684233	0.0750543
TCGA-14-0813	78	male	Proneural	1	41	41	0.0538261	-0.135206	0.0651111	-0.377944	-0.350218	0.0347536
TCGA-14-0817	69	female	Neural	1	164	164	-0.385385	0.239236	-0.331732	0.468673	0.672265	-0.343456
TCGA-14-0865	67	male	Proneural	1	502	215	-0.478996	0.216917	0.42002	0.711639	0.907626	0.403338
TCGA-14-0867	67	male	Mesenchymal	1	62	62	-0.0672393	0.33708	0.401525	-0.0450456	0.124559	0.386814
TCGA-14-0871	74	female	Mesenchymal	1	880	880	-0.592812	-0.0283424	-0.0816242	0.591938	0.79117	-0.12297
TCGA-14-1037	66	female	Mesenchymal	1	587	326	0.432197	-0.167608	0.229186	-0.594483	-0.721226	0.232695
TCGA-14-1396	78	female	Mesenchymal	1	34	34	-0.192811	0.0270641	-0.131634	0.113282	0.222183	-0.15177
TCGA-14-1451	39	male	Proneural	1	703	19	0.365929	0.117145	0.604692	-0.227757	-0.302591	0.629376
TCGA-14-1453	69	male	Classical	1	35	35	-0.128301	0.245503	0.0928378	0.624875	0.676648	0.124525
TCGA-14-1455	61	male	Proneural	1	28	28	-0.347735	0.125628	0.553642	0.604537	0.727994	0.543229
TCGA-14-1794	59	male	Proneural	1	30	30	-0.402429	0.242653	-0.214089	0.584008	0.775786	-0.220644
TCGA-14-1795	66	male	Proneural	1	60	60	-0.508739	0.058753	0.649687	0.248932	0.49341	0.58522
TCGA-14-1825	70	male	Proneural	1	232	82	-0.295836	0.235777	0.333115	0.61797	0.748258	0.336808
TCGA-14-1827	51	male	Neural	1	179	179	0.398401	-0.287257	0.15206	-0.389245	-0.572818	0.165222
TCGA-14-1829	57	male	Neural	0	218	218	0.264741	-0.198817	-0.350571	-0.343667	-0.442189	-0.343904
TCGA-14-2554	52	female	Neural	1	532	532	0.490674	-0.298416	-0.0387558	-0.594374	-0.788505	-0.0263115
TCGA-14-3476	74	male	Neural	1	12	9	-0.625068	0.135631	-0.439906	0.724816	0.966987	-0.466541
TCGA-14-3477	38	female	Proneural	0	115	115	-0.52842	0.283259	0.161342	0.673876	0.921632	0.139728
TCGA-15-0742	65	male	Classical	1	419	232	-0.468444	0.299044	-0.343042	0.692329	0.914196	-0.347344
TCGA-15-1446	55	male	Classical	0	581	443	0.641342	-0.190564	0.304291	-0.41794	-0.684787	0.350075
TCGA-16-0846	85	male	Proneural	1	119	119	0.325519	-0.0318241	0.269313	-0.324671	-0.406974	0.281621
TCGA-19-1385	69	male	Mesenchymal	1	327	177	0.435924	-0.18988	-0.422056	-0.722746	-0.832969	-0.419773
TCGA-19-1386	51	male	Classical	1	276	237	0.512371	0.261913	0.256617	-0.246676	-0.343603	0.308913
TCGA-19-1387	81	male	Proneural	0	181	79	0.443872	-0.181217	0.520483	-0.629574	-0.760742	0.518566
TCGA-19-1388	58	male	Mesenchymal	1	394	148	0.105528	-0.134714	0.179703	-0.589259	-0.548778	0.138434
TCGA-19-1390	63	female	Proneural	1	772	772	-0.552455	0.232583	0.338745	0.713563	0.949768	0.313211
TCGA-19-1786	64	female	Classical	0	218	218	0.0997997	0.310334	-0.148691	0.309369	0.328105	-0.104572
TCGA-19-1789	69	female	Classical	1	99	99	0.439966	-0.241702	0.264229	-0.440208	-0.621169	0.278831
TCGA-19-1790	56	male	Mesenchymal	1	154	88	0.0468957	-0.133799	-0.393912	-0.799223	-0.690555	-0.452298
TCGA-19-1791	82	female	Neural	0	4	4	0.410174	-0.363379	-0.0198804	-0.436067	-0.639618	-0.00819107
TCGA-19-2620	70	male	Neural	1	148	148	-0.407595	-0.089952	-0.552282	0.569707	0.666059	-0.563947
TCGA-19-2621	83	male	Classical	1	33	33	0.401634	-0.128561	-0.265054	-0.419665	-0.549543	-0.244366
TCGA-19-2623	65	male	Mesenchymal	0	229	229	0.331031	-0.152644	0.0121763	0.108739	-0.0901841	0.0602603
TCGA-19-2624	51	male	Proneural	1	5	5	-0.191778	0.35821	0.636999	0.61527	0.732146	0.654071
TCGA-19-2625	76	female	Classical	1	124	124	0.40141	-0.00163863	-0.258782	-0.401511	-0.495802	-0.233769
TCGA-19-2631	74	female	Classical	1	213	213	0.526079	0.153323	0.160596	-0.301954	-0.428432	0.209217
TCGA-19-4068	68	female	Classical	0	137	137	0.54586	-0.211841	-0.0462556	-0.561351	-0.761639	-0.0211631
TCGA-26-1439	63	male	Classical	1	422	284	0.513408	-0.0714486	-0.282415	-0.541449	-0.685995	-0.25382
TCGA-26-1799	68	male	Neural	1	285	213	0.273474	0.0462264	0.560961	0.131474	0.0152788	0.599812
TCGA-27-1830	57	male	Proneural	1	154	124	0.463721	0.230342	0.210311	-0.524047	-0.557103	0.233581
TCGA-27-1831	66	male	Neural	1	505	144	0.324875	-0.166842	-0.38356	-0.0963928	-0.258554	-0.347513
TCGA-27-1832	59	female	Mesenchymal	1	300	176	0.231778	0.0728168	-0.485649	0.106331	0.0262733	-0.439768
TCGA-27-1833	67	female	Classical	1	737	469	0.272057	0.102636	-0.106229	0.318744	0.188938	-0.0422683
TCGA-27-1834	56	male	Neural	1	1233	335	0.543926	-0.414304	0.18653	-0.789941	-1.01079	0.185259
TCGA-27-1835	53	female	Classical	1	648	157	0.262944	-0.207414	-0.119237	-0.434525	-0.519214	-0.123395
TCGA-27-1838	59	female	Mesenchymal	1	350	119	0.454698	-0.0458027	0.256484	-0.088745	-0.280133	0.305769
TCGA-27-2518	52	male	Neural	1	753	539	0.607783	-0.205172	0.433937	-0.659191	-0.871336	0.4537
TCGA-27-2519	48	male	Mesenchymal	0	550	256	0.424397	-0.32194	0.426551	-0.555776	-0.733462	0.425652
TCGA-27-2524	56	male	Mesenchymal	1	231	231	-0.596832	0.172227	-0.479109	0.654645	0.907072	-0.505866
TCGA-27-2528	62	male	Classical	1	480	72	0.49558	0.378933	0.082447	0.0375297	-0.0660549	0.160011
TCGA-28-1745	76	male	Mesenchymal	0	345	317	-0.0526697	-0.414997	-0.413755	-0.535356	-0.511767	-0.471847
TCGA-28-1746	77	female	Proneural	0	6	6	0.361069	-0.13646	0.651963	0.27003	0.0305027	0.708724
TCGA-28-1747	44	male	Classical	1	77	77	0.605878	-0.173796	0.39045	-0.503924	-0.733327	0.423576
TCGA-28-1749	73	male	Classical	0	280	280	0.492227	0.180303	0.197701	0.28237	0.0753867	0.287895
TCGA-28-1750	40	female	Mesenchymal	0	254	116	0.385965	-0.19745	0.371939	-0.54723	-0.669677	0.369926
TCGA-28-1751	61	female	Mesenchymal	0	232	219	0.336308	0.148694	-0.156669	-0.635502	-0.610685	-0.157324
TCGA-28-1753	53	male	Mesenchymal	0	37	37	-0.228659	0.336214	0.446187	0.623092	0.750288	0.460707
TCGA-28-1755	52	female	Classical	1	47	47	-0.134255	0.0929827	-0.00221625	-0.239343	-0.0756763	-0.0421301
TCGA-28-1757	71	male	Classical	0	4	4	0.11904	0.123285	0.00704988	-0.135675	-0.103892	0.0121075
TCGA-28-1760	48	male	Classical	0	143	105	0.456771	0.164405	0.046283	-0.259373	-0.35624	0.0902083
TCGA-28-2506	63	female	Neural	0	205	84	0.490368	-0.49828	0.210311	-0.695039	-0.932764	0.206593
TCGA-28-2509	77	female	Mesenchymal	0	145	145	0.204922	-0.132705	-0.198052	0.181449	0.0372003	-0.158865
TCGA-28-2513	69	female	Mesenchymal	0	222	75	0.0762168	-0.357699	-0.541674	-0.746394	-0.729301	-0.594964
TCGA-28-2514	45	male	Classical	0	160	160	-0.0594586	-0.0645462	0.576661	-0.0805789	-0.0315604	0.548338
TCGA-32-1970	59	male	Classical	1	468	408	0.462548	-0.0626886	0.400885	-0.169772	-0.356013	0.442495
TCGA-32-1976	65	male	Proneural	1	15	15	-0.0117384	0.258656	0.508641	0.614376	0.614363	0.550755
TCGA-32-1977	63	female	Classical	0	3	3	0.433616	-0.269604	0.0447183	-0.464346	-0.645719	0.0588502
TCGA-32-1982	76	female	Neural	1	142	142	0.0467144	0.123297	-0.260996	0.0706337	0.101177	-0.246254
TCGA-32-1986	68	male	Mesenchymal	1	386	233	0.394404	0.152023	-0.0666954	-0.528858	-0.550566	-0.051763
TCGA-32-1991	60	male	Classical	1	515	345	0.0640264	0.103779	-0.436528	0.00516882	0.033703	-0.422554
TCGA-32-2491	63	male	Mesenchymal	1	372	70	0.364222	0.0972611	-0.189288	0.408161	0.216346	-0.104073
TCGA-32-2494	58	female	Mesenchymal	1	632	488	-0.19653	0.265051	-0.345915	0.596876	0.69404	-0.319711
TCGA-32-2615	62	male	Mesenchymal	1	485	131	0.157663	-0.09797	-0.291555	-0.46144	-0.456413	-0.307927
TCGA-32-2632	80	male	Mesenchymal	1	269	269	-0.45627	0.225413	-0.469858	0.630123	0.8352	-0.477353
TCGA-32-2634	82	male	Proneural	0	693	693	-0.313475	0.323908	0.503098	0.499577	0.686039	0.494652
TCGA-32-2638	67	male	Classical	0	766	766	0.307183	-0.214711	-0.208295	-0.591989	-0.67172	-0.21756
TCGA-32-4210	73	male	Proneural	1	113	113	0.123472	0.107266	0.528189	0.214195	0.174414	0.554066
TCGA-32-4211	56	male	Neural	1	383	383	0.018748	0.0825214	-0.421061	-0.501508	-0.366578	-0.454395
TCGA-32-4213	47	female	Mesenchymal	0	604	353	0.451656	-0.107785	0.17913	0.0223791	-0.206187	0.236374
TCGA-32-4719	73	male	Classical	1	330	330	-0.250249	0.0152111	-0.496405	0.422412	0.501083	-0.495542
TCGA-41-2571	89	male	Proneural	1	26	26	-0.544324	-0.124023	0.566891	0.106026	0.337837	0.482833
TCGA-41-2572	67	male	Classical	1	406	122	0.548783	-0.118792	-0.174728	-0.46442	-0.654714	-0.137577
TCGA-41-2575	75	male	Proneural	1	290	131	-0.134737	-0.113756	0.398474	0.381877	0.369739	0.397304
TCGA-41-3392	88	male	Neural	1	30	30	-0.284587	0.104146	-0.367901	0.387743	0.515998	-0.374343
TCGA-41-3393	81	female	Mesenchymal	1	135	135	-0.196845	0.0202104	0.465222	-0.392482	-0.194747	0.396113
TCGA-41-3915	48	male	Mesenchymal	0	360	288	-0.45456	0.0556649	-0.511295	0.42589	0.615132	-0.53817
TCGA-41-4097	63	female	Mesenchymal	1	6	6	0.449466	-0.479222	0.266958	-0.658778	-0.877601	0.259947
AK003	44	male		1	610	518.5	-0.324338	-0.0814468	0.444021	-0.0224864	0.139437	0.383891
AK005	54	male		1	244	183	0.274651	-0.495213	-0.420078	-0.639245	-0.77974	-0.441468
AK006	50	female		1	366	244	0.595931	-0.576096	0.159949	-0.687215	-1.00099	0.170774
AK015	28	male		0	732	732	0.244225	-0.655375	0.400178	-0.885191	-1.01831	0.33993
AK030	66	female		1	122	91.5	-0.319496	-0.556525	-0.589523	-0.807591	-0.648721	-0.70822
AK035	60	female		1	213.5	122	0.196518	0.530695	-0.0194804	0.727621	0.691317	0.0750203
AK041	47	female		0	823.5	823.5	-0.00440552	0.0230724	-0.00589573	0.457073	0.411477	0.0262822
AK043	33	male		0	671	671	-0.669019	0.391401	0.298237	0.714302	1.05537	0.260431
AK049	73	male		1	183	91.5	-0.13877	-0.345856	0.502988	-0.400599	-0.341398	0.432344
AK051	55	female		1	366	244	-0.369862	0.177645	0.0336596	0.575292	0.732247	0.0261298
AK053	62	female		1	305	122	0.0874557	0.33312	0.404814	0.36661	0.386223	0.444656
AK055	55	female		1	244	183	0.589492	-0.159029	-0.438624	-0.693172	-0.873492	-0.411113
AK066	34	male		0	976	976	-0.428135	-0.323363	0.438174	-0.273563	-0.0901917	0.337691
AK068	59	male		0	366	366	0.0313111	0.327306	-0.211933	0.282555	0.344611	-0.178449
AK071	49	female		1	549	427	0.600946	0.154568	-0.248587	0.312477	0.0410773	-0.134976
AK072	51	male		1	152.5	91.5	0.156658	0.428797	-0.250273	0.128417	0.188674	-0.208168
AK074	40	male		0	305	305	0.183524	0.487716	-0.354476	0.680991	0.647293	-0.26195
AK076	47	male		0	671	671	0.273914	0.0432314	0.073447	-0.323629	-0.357621	0.0829302
AK079	52	female		1	213.5	91.5	0.0237062	0.236665	0.264299	0.5487	0.537412	0.309101
AK081	51	female		1	183	91.5	-0.0741069	0.324404	-0.0777858	0.642716	0.689717	-0.0327396
AK085	38	male		0	671	488	-0.519324	0.00197803	0.387804	0.560757	0.73782	0.348766
AK088	63	male		1	366	91.5	0.310166	-0.419821	0.259387	-0.649878	-0.784778	0.234698
AK089	62	male		1	335.5	183	0.10633	0.305214	0.21379	0.689813	0.634311	0.283882
AK091	58	male		1	213.5	91.5	0.54798	-0.4776	-0.295949	-0.80032	-1.03906	-0.292349
AK098	36	male		1	671	488	-0.0917829	0.441958	-0.375566	0.618762	0.715462	-0.328077
AK099	54	male		1	427	305	0.277422	0.0524025	0.271977	-0.507921	-0.508326	0.264862
AK100	38	male		0	976	671	0.0657495	0.0861351	0.4018	0.399763	0.348499	0.435362
AK102	49	male		0	1769	1769	-0.287299	-0.293372	0.200704	-0.140636	-0.0393351	0.134825
AK103	40	female		0	1342	1342	-0.437778	-0.26696	0.199961	-0.245871	-0.0448291	0.104894
AK117	67	male		1	213.5	152.5	0.362886	-0.0432491	-0.329501	-0.714927	-0.746755	-0.334827
AK123	67	male		1	183	91.5	0.360836	0.343493	-0.0863779	0.396377	0.283183	0.00183917
AK124	32	female		0	1952	1952	-0.510381	-0.0825913	0.427444	0.451972	0.618305	0.378523
AK133	54	male		1	366	244	0.173818	0.502038	-0.408081	0.084303	0.167059	-0.363123
AK134	53	female		1	366	244	0.219244	-0.345273	0.510856	-0.325291	-0.452586	0.497208
AK139	46	female		1	427	274.5	0.203681	0.205319	-0.56325	0.488605	0.394156	-0.486906
AK142	49	female		0	91.5	91.5	-0.528963	0.509542	0.467231	0.702935	1.01386	0.449005
AK149	73	male		1	427	305	-0.343257	0.0059442	0.525916	0.248639	0.39742	0.485504
AK153	63	male		1	244	152.5	-0.0993559	-0.108924	-0.532648	-0.380905	-0.268645	-0.576299
AK156	63	female		1	335.5	183	-0.48018	0.304394	-0.215718	0.497681	0.761426	-0.238729
AK158	59	male		1	366	122	0.342291	-0.356131	0.647089	-0.497972	-0.657488	0.635211
AK165	36	male		0	366	305	-0.0406761	0.0630544	0.567084	0.59338	0.551212	0.59797
AK167	69	female		1	183	91.5	0.49928	-0.563141	-0.330809	-0.727358	-0.981666	-0.329932
AK173	59	female		1	183	91.5	-0.541033	-0.0814735	0.576821	0.566746	0.727143	0.530591
AK178	57	female		1	244	183	0.357645	0.0555398	-0.556284	-0.641018	-0.652701	-0.551058
AK183	49	female		0	366	366	0.433321	0.351453	0.0793666	-0.456916	-0.449932	0.108273
AK185	36	male		0	335.5	335.5	-0.395242	-0.0361324	-0.556353	0.496992	0.616886	-0.570682
AK188	55	female		0	427	427	0.160575	-0.0542733	-0.62446	-0.456762	-0.439578	-0.634448
AK195	58	male		1	396.5	305	-0.348969	0.101138	-0.406904	-0.548964	-0.222058	-0.49626
AK199	33	male		0	1891	1891	-0.126455	0.235632	0.398078	0.618624	0.66664	0.425117
AK205	71	female		1	122	61	-0.412872	-0.0758504	-0.41436	-0.698238	-0.367635	-0.528752
AK213	48	male		0	2043.5	1464	-0.265789	-0.177114	0.421048	-0.56061	-0.359446	0.324711
AK216	61	female		1	366	213.5	0.389067	0.0383786	-0.551804	0.286528	0.0877291	-0.4691
AK218	66	female		1	183	91.5	-0.4096	0.0984624	0.326227	0.485369	0.652582	0.300016
AK226	51	female		1	366	244	0.20948	-0.1345	0.23611	0.10248	-0.0317157	0.263701
AK227	55	male		0	305	305	0.0887293	-0.31108	-0.527516	-0.395739	-0.433513	-0.55034
AK231	56	male		1	244	122	0.302723	0.0561228	0.490378	0.733375	0.49813	0.582277
AK236	44	female		1	366	244	0.366072	0.488681	-0.474939	0.113579	0.094245	-0.399608
