## Supplementary material for "Cross-species Comparison Reveals Therapeutic Vulnerabilities Halting Glioblastoma Progression": Table_S2_QAD_ptalign_gene_sets_and_modelling_parameters

### Sheet: SVZ_QAD_ptalign_geneset
Q_name	Q_ID	A_name	A_ID	D_name	D_ID
ABHD3	ENSG00000158201	ADGRV1	ENSG00000164199	ABRACL	ENSG00000146386
ACAA2	ENSG00000167315	ANP32B	ENSG00000136938	ADARB2	ENSG00000185736
ACSBG1	ENSG00000103740	ARL4C	ENSG00000188042	ANKS1B	ENSG00000185046
ACSL3	ENSG00000123983	ASCL1	ENSG00000139352	APP	ENSG00000142192
ALDH1L1	ENSG00000144908	BTG2	ENSG00000159388	ARX	ENSG00000004848
ALDOC	ENSG00000109107	CCND1	ENSG00000110092	BASP1	ENSG00000176788
APPL2	ENSG00000136044	CDK6	ENSG00000105810	BCL11B	ENSG00000127152
AQP4	ENSG00000171885	CENPM	ENSG00000100162	C11orf96	ENSG00000187479
ASS1	ENSG00000130707	CORO1C	ENSG00000110880	CDK5R1	ENSG00000176749
ATP1B2	ENSG00000129244	CRLF1	ENSG00000006016	CELF4	ENSG00000101489
BAALC	ENSG00000164929	DCTPP1	ENSG00000179958	CITED2	ENSG00000164442
BCAN	ENSG00000132692	DLL1	ENSG00000198719	CTXN1	ENSG00000178531
CA2	ENSG00000104267	DLL3	ENSG00000090932	DBN1	ENSG00000113758
CAMK2N1	ENSG00000162545	DTL	ENSG00000143476	DCBLD1	ENSG00000164465
CHCHD10	ENSG00000250479	DTYMK	ENSG00000168393	DCX	ENSG00000077279
CHST1	ENSG00000175264	DUT	ENSG00000128951	DLX2	ENSG00000115844
CHST2	ENSG00000175040	E2F1	ENSG00000101412	DLX5	ENSG00000105880
CLDN10	ENSG00000134873	EGFR	ENSG00000146648	DPYSL3	ENSG00000113657
CLMN	ENSG00000165959	EGR1	ENSG00000120738	ELAVL3	ENSG00000196361
CLU	ENSG00000120885	FABP7	ENSG00000164434	ELAVL4	ENSG00000162374
CMTM5	ENSG00000166091	FOS	ENSG00000170345	ENOX1	ENSG00000120658
CRYM	ENSG00000103316	FOSB	ENSG00000125740	FNBP1L	ENSG00000137942
CXCL14	ENSG00000145824	GADD45G	ENSG00000130222	FSCN1	ENSG00000075618
DAAM2	ENSG00000146122	GMNN	ENSG00000112312	FXYD6	ENSG00000137726
DHRS3	ENSG00000162496	GNL3	ENSG00000163938	GAD1	ENSG00000128683
DKK3	ENSG00000050165	GSX1	ENSG00000169840	GAD2	ENSG00000136750
EDNRB	ENSG00000136160	HAT1	ENSG00000128708	GNG2	ENSG00000186469
EPHX2	ENSG00000120915	HELLS	ENSG00000119969	IGFBPL1	ENSG00000137142
EPS8	ENSG00000151491	HELT	ENSG00000187821	KIF5C	ENSG00000168280
EVA1A	ENSG00000115363	HES6	ENSG00000144485	LMO3	ENSG00000048540
F3	ENSG00000117525	HMGB2	ENSG00000164104	LRRC7	ENSG00000033122
FAM107A	ENSG00000168309	HMGN5	ENSG00000198157	LY6H	ENSG00000176956
FBXO2	ENSG00000116661	IER2	ENSG00000160888	MAP1B	ENSG00000131711
FGFR3	ENSG00000068078	JUNB	ENSG00000171223	MEX3A	ENSG00000254726
FJX1	ENSG00000179431	KCNE5	ENSG00000176076	MLLT11	ENSG00000213190
FXYD1	ENSG00000266964	KLF4	ENSG00000136826	MPPED2	ENSG00000066382
GABBR2	ENSG00000136928	LIMA1	ENSG00000050405	MTSS1	ENSG00000170873
GABRB1	ENSG00000163288	LRRFIP1	ENSG00000124831	MYT1L	ENSG00000186487
GABRG1	ENSG00000163285	LSM2	ENSG00000204392	NAV3	ENSG00000067798
GJB6	ENSG00000121742	LYAR	ENSG00000145220	NOL4	ENSG00000101746
GPC5	ENSG00000179399	MCM2	ENSG00000073111	NREP	ENSG00000134986
GPR37L1	ENSG00000170075	MCM3	ENSG00000112118	NRXN3	ENSG00000021645
GRIN2C	ENSG00000161509	MCM5	ENSG00000100297	NSG1	ENSG00000168824
GRM3	ENSG00000198822	MCM6	ENSG00000076003	NSG2	ENSG00000170091
HAPLN1	ENSG00000145681	MFNG	ENSG00000100060	PAFAH1B3	ENSG00000079462
HEPACAM	ENSG00000165478	NBL1	ENSG00000158747	PBX3	ENSG00000167081
HOPX	ENSG00000171476	NCALD	ENSG00000104490	PCDH9	ENSG00000184226
HSPA2	ENSG00000126803	NHP2	ENSG00000145912	PLCL1	ENSG00000115896
HTRA1	ENSG00000166033	NKD1	ENSG00000140807	PLXNA4	ENSG00000221866
ID2	ENSG00000115738	NOLC1	ENSG00000166197	PODXL2	ENSG00000114631
IL33	ENSG00000137033	NOTCH1	ENSG00000148400	RUNX1T1	ENSG00000079102
KCNK1	ENSG00000135750	NOTUM	ENSG00000185269	S100A10	ENSG00000197747
LIMCH1	ENSG00000064042	NPTX2	ENSG00000106236	SCRT1	ENSG00000261678
MERTK	ENSG00000153208	NR4A1	ENSG00000123358	SHTN1	ENSG00000187164
MGLL	ENSG00000074416	ODC1	ENSG00000115758	SNRPN	ENSG00000128739
MGST1	ENSG00000008394	OLIG2	ENSG00000205927	SP8	ENSG00000164651
MLC1	ENSG00000100427	PCNA	ENSG00000132646	SP9	ENSG00000217236
MT3	ENSG00000087250	PPP1R15A	ENSG00000087074	SRRM4	ENSG00000139767
MYORG	ENSG00000164976	RBM3	ENSG00000102317	ST18	ENSG00000147488
NAAA	ENSG00000138744	RRM2	ENSG00000171848	STMN2	ENSG00000104435
NIM1K	ENSG00000177453	SERF2	ENSG00000140264	STMN3	ENSG00000197457
NKAIN4	ENSG00000101198	SIVA1	ENSG00000184990	STMN4	ENSG00000015592
NTM	ENSG00000182667	SLBP	ENSG00000163950	TIAM2	ENSG00000146426
NTSR2	ENSG00000169006	SOCS3	ENSG00000184557	TMEFF1	ENSG00000241697
OAF	ENSG00000184232	SUMO2	ENSG00000188612	TOX3	ENSG00000103460
PAQR7	ENSG00000182749	TEAD2	ENSG00000074219	TTC9B	ENSG00000174521
PBXIP1	ENSG00000163346	TIPIN	ENSG00000075131	UCHL1	ENSG00000154277
PCDH7	ENSG00000169851	TMEM132B	ENSG00000139364	ZNF704	ENSG00000164684
PLA2G7	ENSG00000146070	TNFRSF19	ENSG00000127863
PREX2	ENSG00000046889	TPM4	ENSG00000167460
RAMP1	ENSG00000132329	UHRF1	ENSG00000276043
RGCC	ENSG00000102760	UNG	ENSG00000076248
S100A1	ENSG00000160678	WDR89	ENSG00000140006
S1PR1	ENSG00000170989	ZFP36	ENSG00000128016
SCRG1	ENSG00000164106
SDC4	ENSG00000124145
SERPINE2	ENSG00000135919
SFXN5	ENSG00000144040
SLC38A3	ENSG00000188338
SLC39A12	ENSG00000148482
SLC4A4	ENSG00000080493
SLC6A11	ENSG00000132164
SLC7A10	ENSG00000130876
SLC9A3R1	ENSG00000109062
SLCO1C1	ENSG00000139155
SLITRK2	ENSG00000185985
SMPDL3A	ENSG00000172594
SPARC	ENSG00000113140
SPARCL1	ENSG00000152583
SREBF1	ENSG00000072310
TCF7L2	ENSG00000148737
THBS4	ENSG00000113296
TLCD1	ENSG00000160606
TMEM176A	ENSG00000002933
TMEM229A	ENSG00000234224
TRIL	ENSG00000255690
TST	ENSG00000128311
TTYH1	ENSG00000167614
VCAM1	ENSG00000162692
VEGFA	ENSG00000112715

### Sheet: GBM_QAD_ptalign_geneset
Q_name	Q_ID	A_name	A_ID	D_name	D_ID
ACSS3	ENSG00000111058	ALKBH2	ENSG00000189046	ACTL6B	ENSG00000077080
ADCYAP1R1	ENSG00000078549	ANP32B	ENSG00000136938	ADD2	ENSG00000075340
AGT	ENSG00000135744	APOD	ENSG00000189058	AFAP1	ENSG00000196526
AHNAK	ENSG00000124942	ARC	ENSG00000198576	ANK3	ENSG00000151150
ALDH1L1	ENSG00000144908	ARL4A	ENSG00000122644	ANKS1B	ENSG00000185046
ALDOC	ENSG00000109107	ATF3	ENSG00000162772	ARL4D	ENSG00000175906
AQP4	ENSG00000171885	BARD1	ENSG00000138376	ASPHD1	ENSG00000174939
ARAP2	ENSG00000047365	BEST3	ENSG00000127325	ATL1	ENSG00000198513
ATP1A2	ENSG00000018625	BTG2	ENSG00000159388	B4GALNT1	ENSG00000135454
ATP1B2	ENSG00000129244	C11orf24	ENSG00000171067	BASP1	ENSG00000176788
BAALC	ENSG00000164929	CDCA7L	ENSG00000164649	BCL11A	ENSG00000119866
BBOX1	ENSG00000129151	CENPH	ENSG00000153044	BEND5	ENSG00000162373
BDH2	ENSG00000164039	CENPK	ENSG00000123219	CCNG2	ENSG00000138764
C21orf62	ENSG00000205929	CENPU	ENSG00000151725	CCSAP	ENSG00000154429
C3	ENSG00000125730	CENPW	ENSG00000203760	CDC42EP3	ENSG00000163171
CA2	ENSG00000104267	CKS2	ENSG00000123975	CDK5R1	ENSG00000176749
CCDC80	ENSG00000091986	CLSPN	ENSG00000092853	CELF3	ENSG00000159409
CHI3L1	ENSG00000133048	CSRNP1	ENSG00000144655	CELF4	ENSG00000101489
CLU	ENSG00000120885	DBF4	ENSG00000006634	CEP170	ENSG00000143702
CRB2	ENSG00000148204	DLL1	ENSG00000198719	CERS6	ENSG00000172292
CRYAB	ENSG00000109846	DUSP6	ENSG00000139318	CHGB	ENSG00000089199
CSF1	ENSG00000184371	EGR1	ENSG00000120738	CSRNP3	ENSG00000178662
CXCL14	ENSG00000145824	EGR2	ENSG00000122877	CXADR	ENSG00000154639
DHRS3	ENSG00000162496	ERF	ENSG00000105722	DBN1	ENSG00000113758
DKK3	ENSG00000050165	EXOSC9	ENSG00000123737	DCX	ENSG00000077279
EDNRB	ENSG00000136160	FBL	ENSG00000105202	DIRAS1	ENSG00000176490
EFEMP1	ENSG00000115380	FEN1	ENSG00000168496	DLX2	ENSG00000115844
EFHD1	ENSG00000115468	FOSB	ENSG00000125740	DPYSL3	ENSG00000113657
ENKUR	ENSG00000151023	GINS2	ENSG00000131153	DPYSL5	ENSG00000157851
F3	ENSG00000117525	GPATCH4	ENSG00000160818	DUSP26	ENSG00000133878
FADS2	ENSG00000134824	HELLS	ENSG00000119969	DYNC1I1	ENSG00000158560
FAM107A	ENSG00000168309	IFRD2	ENSG00000214706	ELAVL2	ENSG00000107105
FAM181A	ENSG00000140067	ITGB3BP	ENSG00000142856	ELAVL3	ENSG00000196361
FGF1	ENSG00000113578	JAG1	ENSG00000101384	ELAVL4	ENSG00000162374
GFAP	ENSG00000131095	JUNB	ENSG00000171223	FNBP1L	ENSG00000137942
GLIS3	ENSG00000107249	KLF2	ENSG00000127528	GAD1	ENSG00000128683
GPR37	ENSG00000170775	KLF4	ENSG00000136826	GDAP1	ENSG00000104381
HEPACAM	ENSG00000165478	LIMA1	ENSG00000050405	GDAP1L1	ENSG00000124194
HIF3A	ENSG00000124440	LYAR	ENSG00000145220	GNG2	ENSG00000186469
HNMT	ENSG00000150540	MAFF	ENSG00000185022	GNG3	ENSG00000162188
HOPX	ENSG00000171476	MCM2	ENSG00000073111	GPR161	ENSG00000143147
HRH1	ENSG00000196639	MCM3	ENSG00000112118	HRK	ENSG00000135116
HSPB8	ENSG00000152137	MCM4	ENSG00000104738	JPH4	ENSG00000092051
HTRA1	ENSG00000166033	MCM5	ENSG00000100297	KALRN	ENSG00000160145
ID3	ENSG00000117318	MCM6	ENSG00000076003	KIAA1549	ENSG00000122778
ID4	ENSG00000172201	METTL1	ENSG00000037897	KIF5A	ENSG00000155980
IL33	ENSG00000137033	MTHFD2	ENSG00000065911	KIF5C	ENSG00000168280
ITGA6	ENSG00000091409	MYADM	ENSG00000179820	KLF12	ENSG00000118922
ITM2C	ENSG00000135916	MYC	ENSG00000136997	KLHDC8A	ENSG00000162873
ITPKB	ENSG00000143772	NEU4	ENSG00000204099	MAP1B	ENSG00000131711
KCNN3	ENSG00000143603	NFKBIZ	ENSG00000144802	MAPK10	ENSG00000109339
LAMB2	ENSG00000172037	NR4A1	ENSG00000123358	MEX3A	ENSG00000254726
LFNG	ENSG00000106003	OLIG2	ENSG00000205927	MLLT11	ENSG00000213190
LIFR	ENSG00000113594	PCNA	ENSG00000132646	MPPED2	ENSG00000066382
LIMCH1	ENSG00000064042	PDGFRA	ENSG00000134853	MTURN	ENSG00000180354
LRIG1	ENSG00000144749	PDLIM1	ENSG00000107438	MYT1L	ENSG00000186487
MAOB	ENSG00000069535	PPIH	ENSG00000171960	NOL4	ENSG00000101746
MGST1	ENSG00000008394	PPP1R15A	ENSG00000087074	NOVA2	ENSG00000104967
MLC1	ENSG00000100427	PTBP1	ENSG00000011304	NREP	ENSG00000134986
MT3	ENSG00000087250	PYCR1	ENSG00000183010	PAFAH1B3	ENSG00000079462
NDP	ENSG00000124479	RGS16	ENSG00000143333	PARP6	ENSG00000137817
NDRG2	ENSG00000165795	RPA2	ENSG00000117748	PDZD4	ENSG00000067840
NMB	ENSG00000197696	SERTAD1	ENSG00000197019	PKIA	ENSG00000171033
NTM	ENSG00000182667	SLBP	ENSG00000163950	PLXNA4	ENSG00000221866
NTRK2	ENSG00000148053	TIPIN	ENSG00000075131	POU2F2	ENSG00000028277
PBXIP1	ENSG00000163346	TMEM132B	ENSG00000139364	PRKCZ	ENSG00000067606
PIFO	ENSG00000173947	TRIB1	ENSG00000173334	PROX1	ENSG00000117707
PLA2G5	ENSG00000127472	TYMS	ENSG00000176890	RAB3A	ENSG00000105649
PLCD3	ENSG00000161714	UHRF1	ENSG00000276043	RBFOX2	ENSG00000100320
PLTP	ENSG00000100979	UNG	ENSG00000076248	REEP1	ENSG00000068615
PON2	ENSG00000105854	WEE1	ENSG00000166483	RGMB	ENSG00000174136
PROS1	ENSG00000184500			RNF165	ENSG00000141622
RAMP1	ENSG00000132329			ROBO2	ENSG00000185008
RFX4	ENSG00000111783			RPS6KL1	ENSG00000198208
RGMA	ENSG00000182175			SBK1	ENSG00000188322
RHPN1	ENSG00000158106			SCN3A	ENSG00000153253
ROM1	ENSG00000149489			SCN3B	ENSG00000166257
SCARA3	ENSG00000168077			SEZ6	ENSG00000063015
SDC4	ENSG00000124145			SEZ6L	ENSG00000100095
SFXN5	ENSG00000144040			SEZ6L2	ENSG00000174938
SLC1A2	ENSG00000110436			SH3BP5	ENSG00000131370
SLC1A3	ENSG00000079215			SHTN1	ENSG00000187164
SLC25A18	ENSG00000182902			SNAP25	ENSG00000132639
SLC4A4	ENSG00000080493			SOBP	ENSG00000112320
SMOX	ENSG00000088826			SRRM3	ENSG00000177679
SPARC	ENSG00000113140			STMN2	ENSG00000104435
SPARCL1	ENSG00000152583			STMN4	ENSG00000015592
SPOCD1	ENSG00000134668			STXBP1	ENSG00000136854
SSPN	ENSG00000123096			SYT1	ENSG00000067715
TGFB2	ENSG00000092969			THSD7A	ENSG00000005108
TIMP3	ENSG00000100234			TMEM178B	ENSG00000261115
TIMP4	ENSG00000157150			TRIM36	ENSG00000152503
TMEM176A	ENSG00000002933			TTC9B	ENSG00000174521
TMEM47	ENSG00000147027			TUBB4A	ENSG00000104833
TRIL	ENSG00000255690			UCHL1	ENSG00000154277
TRIM47	ENSG00000132481			WDR47	ENSG00000085433
TTYH1	ENSG00000167614			ZBTB8A	ENSG00000160062
TTYH2	ENSG00000141540			ZNF704	ENSG00000164684
VAMP5	ENSG00000168899			ZNF711	ENSG00000147180
VCAM1	ENSG00000162692			ZNF821	ENSG00000102984

### Sheet: Modelling_parameters
Patient	Q	A	D	Qpred	Apred	Dpred	ttD	ttE	ttE/ttD	r	bA	bT	Growth rate
SF11956	0.710618	0.250875	0.0385064	0.7106	0.2509	0.0385	152.898	15.9966	0.104623	229	0.9703	0.0109	0.1306
PJ017	0.643836	0.333333	0.0228311	0.6438	0.3333	0.0228	112.445	16.6018	0.147644	0.3649	0.9871	0.2851	0.1791
PJ025	0.609023	0.39075	0.000227842	609	0.3907	0.0002	93.9088	13.0779	0.139262	0.4906	0.9999	0.0614	0.2153
PJ030	0.530044	0.455408	0.0145478	0.53	0.4554	0.0145	81.5073	12.2988	0.150892	676	0.9906	34	0.2481
PJ032	0.517401	0.480278	0.00232019	0.5174	0.4803	0.0023	76.0253	21.7343	0.285882	0.7521	0.9991	0.5146	0.2642
G945	0.506582	0.471477	0.0219405	0.5066	0.4715	0.0219	79.1653	11.9554	0.151018	0.7344	0.9857	0.0197	0.2555
PW017-703	0.504216	0.473862	0.0219224	0.5042	0.4739	0.0219	77.9487	14.7451	0.189164	0.7364	988	0.3176	0.2568
SF11159	0.490456	0.508484	0.00106045	0.4905	0.5085	0.0011	72.0446	11.5728	0.160634	0.8591	0.9993	0.0197	0.28
PW032-710	0.48125	0.516667	0.00208333	0.4812	0.5167	0.0021	70.4917	11.7613	0.166847	0.8935	0.9987	0.01	0.2844
PW032-706	0.475435	0.524341	0.000223314	0.4754	0.5243	0.0002	69.9034	11.2961	0.161596	0.9244	0.9999	0.0143	289
BT390	0.453535	0.536934	0.00953137	0.4535	0.5369	0.0095	68.5149	11.7181	0.17103	0.9898	994	0.0873	294
BT346	0.42185	0.52569	0.0524608	0.4218	0.5257	0.0525	71.6281	12.6616	0.176769	0.9807	0.9673	0.1358	0.2792
GBM28	0.420641	0.566785	0.0125741	0.4206	0.5668	0.0126	64.8629	12.4886	0.192538	1.1415	0.9927	0.2687	0.3099
SF12017	0.415188	0.579823	0.00498891	0.4152	0.5798	5	63.5731	11.1521	0.175422	1.2071	0.9968	0.0183	0.3186
BT402	0.411381	0.57556	0.0130597	0.4114	0.5756	0.0131	63.9233	11.5884	0.181286	1.1949	0.9918	0.0723	0.3146
G983	0.381385	0.604994	0.0136209	0.3814	605	0.0136	60.9392	11.1534	0.183025	1.3808	0.9912	0.0057	0.3307
8167	0.363576	0.633904	0.00252023	0.3636	0.6339	0.0025	58.0067	17.5604	0.302731	1.5593	0.9988	0.5316	0.3489
GBM29	0.354999	0.642961	0.00204022	355	643	2	56.6735	10.8234	0.190978	1.6329	0.9987	139	354
G1003	0.35181	0.64705	0.00113993	0.3518	0.6471	0.0011	56.5128	10.9752	0.194207	1.664	0.9993	0.1414	0.3564
8165	0.351619	0.636072	0.0123093	0.3516	0.6361	0.0123	57.6842	10.3876	0.180077	1.607	0.9921	0.0403	0.3481
PJ035	0.331476	0.648329	0.020195	0.3315	0.6483	0.0202	56.9804	11.7065	0.205448	1.7299	0.9877	0.2182	0.3533
PJ052	0.330218	0.639668	0.0301142	0.3302	0.6397	0.0301	58.2288	11.3925	0.195651	1.6881	0.9812	0.1399	0.3465
MGH105	0.325843	0.673566	0.000591366	0.3258	0.6736	0.0006	54.1462	10.415	0.19235	1.9016	0.9996	46	0.3711
MGH115	0.322176	0.67643	0.0013947	0.3222	0.6764	0.0014	54.264	12.5951	0.232108	1.932	0.9992	377	0.3726
SF11136	0.295552	0.662841	0.0416069	0.2956	0.6628	0.0416	56.4138	10.2937	0.182468	1.9663	0.9731	0.0244	357
G910	0.278075	0.527273	0.194652	0.2781	0.5273	0.1947	79.1421	13.7021	0.173133	1.2304	0.8768	0.2031	0.2516
BT400	0.277213	0.69255	0.0302371	0.2772	0.6925	0.0302	53.7645	9.9346	0.18478	2.2566	0.9804	0.0215	0.3756
PJ016	0.253564	0.689749	0.056687	0.2536	0.6897	0.0567	54.5279	10.5223	0.192971	2.3738	964	0.1416	0.3688
PJ053	0.24959	0.587657	0.162753	0.2496	0.5877	0.1628	68.4682	11.9436	0.17444	1.6852	0.8961	0.1688	0.2913
BT338	0.246261	0.715354	0.0383848	0.2463	0.7154	0.0384	51.832	11.6763	0.225272	2.6019	0.9768	0.3328	0.3866
PJ018	0.237814	0.653619	0.108567	0.2378	0.6536	0.1086	59.142	13.2807	0.224556	2.1291	0.9351	0.3627	0.3385
SF11612	0.236525	0.707673	0.0558022	0.2365	0.7077	0.0558	53.1497	10.9325	0.205693	2.6309	0.9649	0.2109	0.3789
SF11644	0.206349	0.70277	0.0908808	0.2063	0.7028	0.0909	54.4637	11.1329	0.20441	2.8674	0.9421	0.1971	0.3691
MGH125	0.201024	0.676056	0.122919	201	0.6761	0.1229	57.4318	14.1762	0.246835	2.5264	0.9278	0.4442	348
MGH143	0.155334	0.838032	0.0066335	0.1553	838	0.0066	43.743	14.1259	0.322929	5.3888	0.9961	0.5538	0.4606
PW016-703	0.1278	0.674572	0.197628	0.1278	0.6746	0.1976	59.4195	12.6896	0.21356	3.6537	0.8741	0.3408	0.3322
BT409	0.118889	0.828889	0.0522222	0.1189	0.8289	0.0522	44.7818	14.7514	0.329406	6.3574	0.9684	0.5598	0.4464
SF11681	0.117647	0.712418	0.169935	0.1176	0.7124	0.1699	55.2752	10.6731	0.19309	4.7454	0.8875	0.1158	0.3586
BT389	0.10835	0.588469	0.303181	0.1083	0.5885	0.3032	74.3424	11.8786	0.159782	3.4578	0.7953	0.0003	0.2636
G620	0.0915751	0.855311	0.0531136	0.0916	0.8553	0.0531	43.6388	13.0153	0.298251	8.6824	0.9666	0.5311	0.4608
PJ048	0.0867556	0.491786	0.421458	0.0868	0.4918	0.4215	103.794	13.0507	0.125736	2.9158	712	0.0014	0.1866
GBM27	0.0839712	0.820126	0.0959027	84	0.8201	0.0959	46.0958	9.6837	0.210078	8.8546	0.9362	0.1238	0.4328
8036	0.0838109	0.568768	0.347421	0.0838	0.5688	0.3474	79.5063	12.9576	0.162976	3.6947	0.7687	0.2153	0.2438
MGH124	0.0787825	0.606983	0.314235	0.0788	607	0.3142	72.1856	11.5633	0.160188	4.6723	0.7896	0.1518	0.2716
BT333	0.0730435	0.754783	0.172174	73	0.7548	0.1722	52.2688	9.7283	0.186121	8.4412	0.8842	0.0152	0.3815
BT397	0.0728597	0.730419	0.196721	0.0729	0.7304	0.1967	54.2775	9.5894	0.176674	7.8867	0.8676	0.0004	0.3632
SF11285	0.0687884	0.894148	0.0370631	0.0688	0.8941	0.0371	41.532	13.4315	0.323401	12.6391	0.9764	0.5699	0.4854
BT368	0.0544157	0.550401	0.395183	0.0544	0.5504	0.3952	86.4521	11.9643	0.138392	5.5404	0.7317	53	0.2242
SF11232	0.0498615	0.711911	0.238227	0.0499	0.7119	0.2382	57.5371	9.7657	0.169729	10.6511	0.8389	0.0001	0.3447
MGH102	0.0406699	0.443381	0.515949	0.0407	0.4434	0.5159	135.286	13.5626	0.100251	4.8151	0.6462	0.0003	141
SF11215	0	0.730368	0.269632	0	0.7304	0.2696	55.451	19.7028	0.355319	12.9442	611	0.8162	0.3485
