## Supplementary material for "Cross-species Comparison Reveals Therapeutic Vulnerabilities Halting Glioblastoma Progression": Table_S4_Spatial_transcriptomics_probes_and_spots

### Sheet: Spatial_probes_and_spots
	Spots	Noise_spots	Spots_in_cells	Q	A	D
FAM107A	209165	31071	116451	^	v	v
DLL3	116436	16754	91532	v	^	^
SHH	65586	4353	60846	v	^	v
MKI67	56197	7612	44324	v	^	v
AHNAK	32290	8506	21695	^	-	v
EMP1	30831	3280	25338	-	^	v
CXCL14	25154	4058	18137	^	^	v
RPH3A	16430	2781	12533	v	v	^
VGF	16180	1133	14289	v	^	-
GJA1	10784	1133	8163	^	-	v
AQP1	8516	1013	6413	^	v	v
ATF3	7345	1837	5109	-	^	v
CD44	7212	660	5982	^	^	v
TCF19	5824	1112	4218	v	^	v
BMPR1B	5546	817	4004	-	-	-
HOPX	5196	1097	3445	^	^	v
SERPINE1	4237	695	3161	v	^	v
BST2	4147	940	2850	-	-	-
STOM	3990	768	2840	^	v	v
SAMD9L	3935	697	2852	^	^	v
NOTCH3	3719	466	2878	-	-	-
PYGM	3305	156	2516	^	v	v
GEM	2417	412	1744	^	-	v
ANXA1	1997	180	1816	-	^	v
LGI3	1984	195	1768	v	v	^
HES1	1697	178	1224	^	^	v
RGS20	1682	456	1077	^	-	v
CHST1	1495	219	1091	^	v	v
LGR6	1483	108	1143	^	-	v
LRIT2	1030	118	836	v	v	^
BHLHE40	873	88	675	-	-	-
DSCAML1	846	171	664	v	v	^
GALNT13	697	163	479	v	v	^
VCAM1	533	104	374	^	v	v
SLCO5A1	486	54	393	v	v	^
AURKB	321	41	243	-	-	-
MARCHF4	305	22	269	v	v	^
SVOP	268	40	222	v	v	^
ACTL6B	260	47	199	v	v	^
LIMS2	131	30	88	v	v	^
KLHL35	123	34	87	v	v	^
PTPRN	117	35	79	v	v	^
SLC8A3	115	29	82	v	v	^
MYO7B	101	14	78	v	v	^
FAM163B	93	25	61	v	v	^
LINC00599	83	13	65	v	v	^
LINC02367	71	10	55	v	v	^
CDH15	40	3	36	v	v	^
	spots	noise_spots	spots_in_cells	group
ATP1A3_M	1423813	37622	1343233	mouse_neuron
GFAP_M	1157846	142945	920235	mouse_astro
SLC1A3_M	226299	12830	194881	mouse_astro
CAMK4_M	223555	22821	192717	mouse_neuron
CLDN11_M	188625	5715	169697	mouse_opc/od
FAM107A_M	173787	17578	123913	mouse_astro
DKK3_M	153036	7768	139504	wnt/other
TRANK1_M	123288	1685	119716	mouse_neuron
MYT1L_M	88341	5418	78348	mouse_neuron
CLDN5_M	56934	3473	48455	mouse_endoth
SYNPR_M	45901	3942	40249	mouse_neuron
AGT_M	28615	390	26503	mouse_astro
LYZ2_M	18604	2227	14496	mouse_microglia
PECAM1_M	18590	1638	14798	mouse_endoth
WLS	16248	2755	12023	wnt/other
CBS_M	13760	867	11406	mouse_astro
HLA-A	12132	2135	8888	pan-human
HLA-C	11195	2741	7260	pan-human
PDGFRA_M	5616	915	4248	mouse_opc/od
NEU4_M	5204	372	4318	mouse_opc/od
TMEM119_M	4724	1063	3017	mouse_microglia
TNFRSF19	4639	656	3524	wnt/other
PPP1R3G_M	4489	224	3651	mouse_astro
OPALIN_M	3640	114	3297	mouse_opc/od
AXIN2	3344	390	2503	wnt/other
SP9_M	2472	128	1987	mouse_neuron
TROAP	1755	203	1416	wnt/other
FAS	1669	293	1218	wnt/other
NOG	1616	415	967	wnt/other
NOTUM_M	1405	87	1109	wnt/other
LGR5	791	138	598	wnt/other
NOTUM	576	111	404	wnt/other
WNT5A	560	80	415	wnt/other
SFRP1_M	547	69	444	wnt/other
H2-K1_M	484	68	388	pan-mouse
GFP	408	83	271	wnt/other
PLA2G5	364	49	260	wnt/other
BMP4	350	69	253	wnt/other
IGFBP7	193	40	133	wnt/other
CXCL2_M	75	4	63	mouse_microglia
