## Supplementary material for "Cross-species Comparison Reveals Therapeutic Vulnerabilities Halting Glioblastoma Progression": Table_S7_Antibodies_and_oligonucleotides

### Sheet: Antibodies
List of antibodies
Antibody	Clone	Isotype	Conjugate	Dilution	Manufacturer	Catalog number
Primary antibodies for immunofluorescence
DCX	Polyclonal	Rabbit IgG	-	1:500	Cell Signaling	#4604
GFAP	2.2B10	Rat IgG2aκ	-	1:1000	ThermoFisher	13-0300
GFP	Polyclonal	Chicken IgY	-	1:1000	Aves	GFP-1020
NeuN	A60	Mouse IgG1	-	1:500	Merck	MAB377
RFP	Polyclonal	Rabbit IgG	-	1:1000	Rockland	600-401-379
S100B	EP1576Y	Rabbit IgG	-	1:100	Abcam	ab52642
Sox2	Polyclonal	Goat IgG	-	1:500	Santa Cruz	sc-17320
Secondary antibodies for immunofluorescence
Chicken	Polyclonal	Donkey IgG	Alexa488	1:400	Life Technologies	A78948
Goat	Polyclonal	Donkey IgG	Alexa647	1:400	Life Technologies	A-21447
Mouse	Polyclonal	Donkey IgG	Alexa405	1:400	Abcam	ab175658
Rabbit	Polyclonal	Donkey IgG	Alexa568	1:400	Life Technologies	A10042
Rat	Polyclonal	Donkey IgG	Alexa405	1:400	Abcam	ab175670
Fluorophore-conjugated antibodies for FACS
HLA class I	W6/32	Mouse IgG2a	APC	1:200	Gerhard Moldenhauer	Custom
CD133	13A4	Rat IgG1κ	APC	1:75	ThermoFisher	17-1331-81
CD45	30-F11	Rat IgG2aκ	APC/Cy7	1:200	BD Biosciences	557659
Biotinylated EGF complex	-	-	Alexa488 Streptavidin	1:100	ThermoFisher	E-13345
Glast	ACSA-1	Mouse IgG2aκ	PE	1:50	Miltenyi	130-118-344
O4	O4	Human IgG1	APC/Vio770	1:100	Miltenyi	Custom (130-095-212)
PSANcam	2-2B	Human IgG1	PE/Vio770	1:20	Mitenyi	Custom (130-095-212)
Ter119	Ter119	Rat IgG2bκ	APC/Cy7	1:100	Biolegend	116223
Oligonucleotide-conjugated antibodies for multiplexing (Cite-seq)
TotalSeq™-A0251	β2M CD298	Mouse IgG1κ	GTCAACTCTTTAGCG	1:50	Biolegend	394601
TotalSeq™-A0252	β2M CD298	Mouse IgG1κ	TGATGGCCTATTGGG	1:50	Biolegend	394603
TotalSeq™-A0253	β2M CD298	Mouse IgG1κ	TTCCGCCTCTCTTTG	1:50	Biolegend	394605
TotalSeq™-A0254	β2M CD298	Mouse IgG1κ	AGTAAGTTCAGCGTA	1:50	Biolegend	394607
TotalSeq™-A0255	β2M CD298	Mouse IgG1κ	AAGTATCGTTTCGCA	1:50	Biolegend	394609
TotalSeq™-A0256	β2M CD298	Mouse IgG1κ	GGTTGCCAGATGTCA	1:50	Biolegend	394611
TotalSeq™-A0257	β2M CD298	Mouse IgG1κ	TGTCTTTCCTGCCAG	1:50	Biolegend	394613
TotalSeq™-A0258	β2M CD298	Mouse IgG1κ	CTCCTCTGCAATTAC	1:50	Biolegend	394615

### Sheet: Oligonucleotides
List of primers
Name	Nucleotide sequence (5`-3`)	Manufacturer
Library preparation
Adapter 2 oligo	TGCTGAACCGCTCTTCCGATCTNNNNNN	Sigma
Forward_SS3_primer	TCGTCGGCAGCGTCAGATGTGTATAAGAGACAGATTGCGCAA*T*G	IDT
HTO additive primer (Cite-seq)	GTGACTGGAGTTCAGACGTGTGCTC	Sigma
Index primers (Smart-seq2/3)	Custom dual index adapters (Buenrostro et al., 2015)	Sigma
Index primers (WGBS)	Unique dual index adapters (Cerrizuela, S. and Kaya, O. et al., 2022)	Sigma
Index primers (10x Chromium)	Unique dual index adapters (TruSeq i7)	Illumina
ISPCR Oligo (HPLC)	AAGCAGTGGTATCAACGCAGAGT	Sigma
iTAG sequencing primer	AAGAGCGGTTCAGCAGGAATGCCGAGACCGATCTC	Sigma
Oligo-dT30VN_SS2	AAGCAGTGGTATCAACGCAGAGTACT30VN	Sigma
Preamp oligo	CTACACGACGCTCTTCCGATCTNNNNNN	Sigma
Rev_SS3_primer	ACGAGCATCAGCAGCATAC*G*A	Sigma
SS3-Oligo-dT30VN	/5Biosg/ACGAGCATCAGCAGCATACGAT30VN	IDT
SS3-UMI-TSO	/5Biosg/AGAGACAGATTGCGCAATGNNNNNNNNrGrGrG	IDT
TSO_SS2	AAGCAGTGGTATCAACGCAGAGTACATrGrG+G	Eurogentec
Primers for molecular cloning
Notum forward	GTACTGTTGGTAAAGCCACCATGGCGCAAGTCAAGAGCC	Sigma
Notum reverse	TCCGCTTCCGGCTTCCGTTGCTCAGCATCC	Sigma
RKRR-P2A-EGFP forward	CAACGGAAGCCGGAAGCGGAGGGGAAGC	Sigma
RKRR-P2A-EGFP forward	CGTGTTTAAGCGGAAGCGGAGGGGAAGC	Sigma
RKRR-P2A-EGFP reverse	ACTCTAGAGTCGCGGCCGCTCTACTTGTACAGCTCGTCCATGCC	Sigma
RKRR-P2A-EGFP reverse	ACTCTAGAGTCGCGGCCGCTCTACTTGTACAGCTCGTCCATGCC	Sigma
SFRP1 forward	GTACTGTTGGTAAAGCCACCATGGGCATCGGGCGCAGC	Sigma
SFRP1 reverse	TCCGCTTCCGCTTAAACACGGACTGAAAGGTGGG	Sigma
Vector forward	AGCGGCCGCGACTCTAGAGTC	Sigma
Vector reverse	GGTGGCTTTACCAACAGTACCGG	Sigma
Primers for colony PCR
EGFP reverse	TGGGTGCTCAGGTAGTGG	Sigma
Internal Notum forward	AGAAGAACGAGTACGCCTTCATG	Sigma
Internal SFRP1 forward	CAGCGAGTACGACTACGTGAG	Sigma
Primers for Sanger sequencing
EGFP C forward	GATCACATGGTCCTGCTG	Sigma
EGFP N reverse	CCGTCCAGCTCGACCAG	Sigma
Internal SFRP1 forward	CAGCGAGTACGACTACGTGAG	Sigma
Notum forward	TTCGACATGCAGACGGTG	Sigma
SFRP forward	TGCTGACGGCCATCCACAAG	Sigma
Vector forward 1	GCGAGTTCATCTACAAGG	Sigma
Vector forward 2	GCAGGGGAAAGAATAGTAGAC	Sigma
